# Whole-Genome Profiling of Ethyl Methanesulfonate Mutagenesis in Tomato

**DOI:** 10.1101/2022.04.19.488728

**Authors:** Prateek Gupta, Pankaj Singh Dholaniya, Kunnappady Princy, Athira Sethu Madhavan, Yellamaraju Sreelakshmi, Rameshwar Sharma

## Abstract

The induced mutations accelerate crop improvement by providing novel disease resistance and yield alleles. However, the alleles with no perceptible phenotype but having an altered function remain hidden in mutagenized plants. The whole-genome sequencing (WGS) of mutagenized individuals uncovers the complete spectrum of mutations in the genome. We sequenced 132 doubly ethyl methanesulfonate (EMS)-mutagenized lines of tomato and detected ca. 41 million SNPs and 5.5 million short-INDELs. We found a very high average density of mutations 1/3.05 Kb compared to other species. About 97% of the genome had mutations, including the genes, promoters, UTRs, and introns. More than 1/3^rd^ of genes in the mutagenized population had one or more deleterious mutations predicted by SIFT. Nearly 1/4^th^ of deleterious genes mapped on tomato metabolic pathways modulating multiple pathway steps. Contrary to the reported GC>AT transition bias for EMS, we found EMS also produced nearly equal AT>GC transitions. Comparing mutation frequency among synonymous codons revealed that the most preferred codon is least mutagenic towards EMS. The reduction in carotenoids in ζ-carotene isomerase mutant fruits and chloroplasts relocation loss in phototropin1 mutant validated the mutation discovery pipeline. Our study makes a large repertoire of mutations accessible to genetic studies and the breeding of tomato.
