## Supplementary material for "Whole-Genome Profiling of Ethyl Methanesulfonate Mutagenesis in Tomato": Table S1

### Sheet: Sheet1
	Table S1: Summary of whole genome sequencing of mutagenized lines.
	Line number	Plant ID	Generation	Raw sequencing data			Filtered sequencing data (After Q30 filtering)			Aligned sequencing data
				Number of reads	Total number of bases	Fold coverage*	Number of reads	Total number of bases	Fold coverage*	Reads mapped
	1	RM31A M4 3	M4	230034866	34505230000	36.3213	227825682	3.34748e+10	35.2366	223717426
	2	RM52A M4 2	M4	229344804	34401721000	36.2123	227053332	33368620000	35.1249	227635026
	3	RM74A M4 1	M4	205147988	30772198000	32.3918	203509956	29977964000	31.5558	201419128
	4	RM77A M4 1	M4	247035648	37055347000	39.0056	244918910	36061980000	37.96	239150253
	7	RM114A M4 2	M4	248211988	37231798000	39.1914	246127892	36260239000	38.1687	246167047
	10	RM124A M4 5	M4	233493456	35024018000	36.8674	231575352	34083708000	35.8776	225540655
	11	RM125A M4 5	M4	229421300	34413195000	36.2244	227576166	3.34906e+10	35.2532	225835197
	12	RM131A M4 2	M4	258052394	38707859000	40.7451	255978392	37703354000	39.6877	241053546
	13	RM132A M4 1	M4	226142278	3.39213e+10	35.7067	224385042	3.30375e+10	34.7763	220870733
	14	RM133A M4 3	M4	239702970	35955446000	37.8478	237785838	35010732000	36.8534	232377529
	15	RM135A M4 4	M4	243992462	36598869000	38.5251	242476292	35767143000	37.6496	238698558
	16	RM136A M4 1	M4	236889174	35533376000	37.4036	235306312	34726989000	36.5547	230328430
	17	RM138A M4 2	M4	222619748	3.3393e+10	35.1505	221001022	3.26124e+10	34.3288	220335568
	18	RM142A M4 3	M4	250572522	37585878000	39.5641	248873730	36693173000	38.6244	242459027
	19	RM143A M4 2	M4	241446300	36216945000	38.1231	239703870	35376529000	37.2385	239425605
	21	RM145A M4 1	M4	246536870	36980531000	38.9269	244778774	36146590000	38.049	241571835
	22	RM147A M4 1	M4	2.58966e+08	38844896000	40.8894	257073282	37968023000	39.9663	255888773
	25	RM157A M4 4	M4	228309538	34246431000	36.0489	226662606	3.3457e+10	35.2179	218780474
	27	RM162A M4 3	M4	254577852	38186678000	40.1965	252870946	37276357000	39.2383	250701253
	28	RM164A M4 3	M4	234264700	35139705000	36.9892	232357968	3.4244e+10	36.0463	231509861
	30	RM173A M4 1	M4	255004796	38250719000	40.2639	252907580	37295582000	39.2585	252607315
	32	RM201A M4 4	M4	240540342	36081051000	37.9801	238402346	35148151000	36.9981	238639409
	33	RM202A M4 4	M4	213001656	31950248000	33.6318	211136010	31137655000	32.7765	212853156
	34	RM210A M4 3	M4	230790988	34618648000	36.4407	228912504	3.37573e+10	35.534	229206433
	36	RM224A M4 1	M4	228565172	34284776000	36.0892	226494404	3.34069e+10	35.1651	227654708
	38	RM232A M4 3	M4	244306856	36646028000	38.5748	242291444	35743402000	37.6246	234629194
	39	RM234A M4 2	M4	219427490	32914124000	34.6464	215956530	31630197000	33.2949	207289664
	40	RM241A M4 5	M4	219227066	3.28841e+10	34.6148	214918758	31442768000	33.0977	215706560
	42	RM260A M4 1	M4	210083804	31512571000	33.1711	206500770	30235946000	31.8273	204571406
	43	RM268A M4 3	M4	241882568	36282385000	38.192	237420872	34741547000	36.57	231973845
	44	RM271A M4 5	M4	226142456	33921368000	35.7067	223163610	3.28188e+10	34.5461	224333071
	47	RM277A M4 2	M4	243097010	36464551000	38.3837	239338102	35179517000	37.0311	240305655
	48	RM279A M4 5	M4	220189610	33028441000	34.7668	216819652	31854946000	33.5315	217648734
	52	RM308A M4 4	M4	210545374	31581806000	33.244	207513974	30489953000	32.0947	206292647
	54	RM347A M4 1	M4	213142164	31971325000	33.654	210356370	30927224000	32.555	210593662
	55	RM380A M4 1	M4	248100022	37215003000	39.1737	244582424	36025944000	37.922	244159259
	57	RM456A M4 2	M4	220687200	33103080000	34.8453	217533988	32018949000	33.7042	212441473
	58	RM459A M4 5	M4	222449956	3.33675e+10	35.1237	219523188	3.22819e+10	33.9809	218970950
	59	RM461A M4 2	M4	202915022	30437253000	32.0392	199540084	29340958000	30.8852	197235830
	60	RM464A M4 2	M4	226397038	33959556000	35.7469	223370466	3.28497e+10	34.5786	219963043
	61	RM470A M4 3	M4	238022266	35703340000	37.5825	234646200	34540100000	36.358	233253724
	62	RM472A M4 1	M4	217331008	32599651000	34.3154	214506754	31557100000	33.218	210294067
	63	RM474A M4 3	M4	228944366	3.43417e+10	36.1491	225850650	3.32622e+10	35.0129	223386778
	65	RM478A M4 1	M4	209921656	31488248000	33.1455	206335798	30348873000	31.9462	186454672
	69	RM486A M4 4	M4	204475776	30671366000	32.2856	202056788	29772571000	31.3395	197680656
	72	RM493A M4 2	M4	223589348	3.35384e+10	35.3036	220730118	32514826000	34.2261	220885300
	73	RM505A M4 4	M4	251800772	37770116000	39.758	248809398	36630691000	38.5586	244837141
	77	RM514A M4 3	M4	226973556	34046033000	35.8379	224108046	33007461000	34.7447	216485351
	79	RM527A M4 2	M4	204741454	30711218000	32.3276	202057322	29763492000	31.33	201147625
	81	RM535A M4 3	M4	223345012	3.35018e+10	35.265	220693682	32516632000	34.228	216143161
	82	RM538A M4 5	M4	202471706	30370756000	31.9692	200554032	29552416000	31.1078	201942976
	85	RM552A M4 2	M4	217980400	32697060000	34.418	215799658	31819066000	33.4938	208782841
	86	RM560A M4 5	M4	216597994	32489699000	34.1997	214075566	31541543000	33.2016	213754737
	87	RM598A M4 1	M4	251794456	37769168000	39.757	248738746	36648790000	38.5777	245109646
	89	RM601A M4 4	M4	221431848	3.32148e+10	34.9629	219190790	3.23284e+10	34.0299	205437582
	90	RM607A M4 3	M4	204548596	30682289000	32.2971	200546098	29465307000	31.0161	198055909
	91	RM609A M4 1	M4	249227486	37384123000	39.3517	246810178	36391393000	38.3067	240115100
	92	RM614A M4 2	M4	202598366	30389755000	31.9892	199379264	29292291000	30.834	195961544
	93	RM619A M4 1	M4	206160738	30924111000	32.5517	202102674	29679190000	31.2413	196664321
	94	RM630A M4 3	M4	209812878	31471932000	33.1283	205992582	30234037000	31.8253	205751030
	95	RM634A M4 4	M4	290844814	43626722000	45.9229	286386342	42060862000	44.2746	280319190
	96	RM674A M4 4	M4	269297330	40394599000	42.5206	267019770	39406104000	41.4801	265558607
	97	RM904A M4 2	M4	203128146	30469222000	32.0729	199596442	29353562000	30.8985	193067090
	98	RM911A M4 2	M4	207050574	31057586000	32.6922	203704108	29950733000	31.5271	197740384
	99	RM1068A M4 2	M4	206349660	30952449000	32.5815	203810896	30146270000	31.7329	199378430
	100	RM1422A M4 1	M4	250598336	37589750000	39.5682	247456036	36607388000	38.5341	247283659
	101	RM1744A M4 3	M4	238475426	35771314000	37.654	235417052	34823514000	36.6563	232092323
	102	RM1814A M4 2	M4	225220100	33783015000	35.5611	222364672	32879815000	34.6103	219771533
	103	RM1857A M4 4	M4	223725848	3.35589e+10	35.3251	220639756	32598956000	34.3147	219678516
	104	RM2171A M4 2	M4	244912418	36736863000	38.6704	241904508	35785127000	37.6686	242030680
	105	RM2235A M4 2	M4	210242440	31536366000	33.1962	207709674	30715313000	32.3319	204680456
	106	RM2359A M4 3	M4	205071470	30760720000	32.3797	201850082	29686141000	31.2486	202359408
	107	RM2378A M4 5	M4	229047762	3.43572e+10	36.1654	226397492	3.34901e+10	35.2527	225665620
	108	RM2467A M4 1	M4	211625156	31743773000	33.4145	207792202	30560414000	32.1689	208331058
	109	RM2484A M4 4	M4	201935666	30290350000	31.8846	200132436	29652413000	31.2131	197550475
	110	RM2899A M4 2	M4	239463716	35919557000	37.8101	237363982	35186774000	37.0387	236643538
	111	RM2916A M4 5	M4	362927880	54439182000	57.3044	359708222	53356304000	56.1645	359748567
	112	RM1466A M4 3	M4	201207884	30181183000	31.7697	199198624	29510044000	31.0632	199460378
	113	RM1425A M4 4	M4	2.61023e+08	39153456000	41.2142	258459426	38340162000	40.3581	257535739
	114	RM1470A M4 4	M4	212713778	31907067000	33.5864	210761226	31280576000	32.9269	209930379
	115	RM1443A M4 3	M4	216664140	3.24996e+10	34.2101	212615492	31365964000	33.0168	209386416
	116	RM2109A M4 4	M4	206169426	30925414000	32.5531	202693226	29882263000	31.455	196481316
	117	RM661A M4 2	M4	206870254	31030538000	32.6637	202854878	29813718000	31.3829	201093190
	118	RM2241A M4 4	M4	255807290	38371094000	40.3906	251909472	37314472000	39.2784	250754834
	119	RM869A M4 4	M4	209697318	31454598000	33.1101	205870824	30274218000	31.8676	199301226
	120	RM734A M4 1	M4	200155556	30023333000	31.6035	196137406	28848919000	30.3673	194919832
	121	RM1858A M4 1	M4	204825590	30723839000	32.3409	200934676	29598949000	31.1568	199005486
	122	RM864A M4 3	M4	204108070	30616211000	32.2276	200631308	29492109000	31.0443	201373011
	123	RM1467A M4 3	M4	208509604	31276441000	32.9226	204260442	30122922000	31.7083	204448245
	124	RM1440A M4 3	M4	203114072	30467111000	32.0706	199236192	29393136000	30.9401	198257288
	125	RM1409A M4 4	M4	245330514	36799577000	38.7364	242797762	36047693000	37.9449	242330263
	126	RM2120A M4 4	M4	480603840	72090576000	75.8848	474905248	69776258000	73.4487	434779549
	127	RM928A M4 5	M4	479570480	71935572000	75.7217	474021220	69548913000	73.2094	439888096
	128	RM1896A M4 1	M4	211776598	31766490000	33.4384	207461234	30577027000	32.1863	207723840
	129	RM2884A M4 3	M4	469172932	70375940000	74.0799	464191700	68353127000	71.9507	438406894
	130	RM848A M4 3	M4	207820134	31173020000	32.8137	203937076	30012292000	31.5919	192301126
	131	RM919A M4 1	M4	402448872	60367331000	63.5446	396499412	58348944000	61.4199	376063804
	132	RM1710A M4 2	M4	274899376	41234906000	43.4052	269718754	39718235000	41.8087	266638591
	133	RM1088A M4 4	M4	201591650	30238748000	31.8303	197830134	29105721000	30.6376	192316873
	134	RM518A M4 1	M4	207375708	31106356000	32.7435	203068640	29772948000	31.3399	203586536
	135	RM1424A M4 3	M4	204142244	30621337000	32.233	200698060	29612215000	31.1708	201235549
	136	RM1842A M4 1	M4	5.12134e+08	76820112000	80.8633	504885964	74301644000	78.2123	474465102
	137	RM2244A M4 1	M4	209459914	31418987000	33.0726	203584382	29845177000	31.416	204316137
	138	RM2136A M4 4	M4	206252476	30937871000	32.5662	202359608	29819755000	31.3892	200780673
	139	RM2898A M4 2	M4	500011412	75001712000	78.9492	493656764	72550232000	76.3687	471214503
	140	RM871A M4 4	M4	451577624	67736644000	71.3017	445402088	6.5482e+10	68.9284	411597631
	141	RM741A M4 1	M4	465496080	69824412000	73.4994	460303544	6.77791e+10	71.3464	430568608
	142	RM1459A M4 1	M4	202501962	30375294000	31.974	200394524	29338944000	30.8831	200557650
	143	RM689A M4 3	M4	216869006	3.25304e+10	34.2425	214678606	31367957000	33.0189	210487254
	144	RM677A M4 5	M4	208792554	31318883000	32.9672	204615310	30066187000	31.6486	202037467
	145	RM1030A M4 4	M4	204028054	30604208000	32.215	199545076	29312911000	30.8557	193811522
	146	RM2256A M4 4	M4	208124222	31218633000	32.8617	204103250	30060638000	31.6428	205605416
	147	RM622A M4 1	M4	201850226	30277534000	31.8711	199789756	29148063000	30.6822	200295867
	148	RM2856A M4 3	M4	233711082	35056662000	36.9017	231363822	33812100000	35.5917	230904466
	149	RM1083A M4 3	M4	212973892	31946084000	33.6275	210688374	30756894000	32.3757	200370331
	150	RM1441A M4 4	M4	212598216	31889732000	33.5681	210461272	30771822000	32.3914	209742737
	151	RM868A M4 1	M4	203290920	30493638000	32.0986	199413886	29335978000	30.88	193372040
	152	RM2161A M4 4	M4	203837862	30575679000	32.1849	201521578	29508287000	31.0614	199308201
	153	RM511A M4 1	M4	202337870	30350680000	31.9481	199644306	29098236000	30.6297	198893090
	154	RM1116A M4 4	M4	223116384	33467458000	35.2289	221227200	32382683000	34.087	219212291
	155	RM865A M4 4	M4	208317942	31247691000	32.8923	206418964	30162737000	31.7502	206653264
	156	RM640A M4 4	M4	210892078	31633812000	33.2987	208909776	30468675000	32.0723	207659447
	157	RM1438A M4 5	M4	204119174	30617876000	32.2293	200436300	29519346000	31.073	193740316
	158	RM2486A M4 1	M4	208805292	31320794000	32.9693	204882472	30188894000	31.7778	204067312
	159	RM1097A M4 1	M4	200917456	30137618000	31.7238	197195870	29007767000	30.5345	197617489
	160	RM1379A M4 1	M4	225778238	3.38667e+10	35.6492	223642428	3.26568e+10	34.3755	221836481
	161	RM1862A M4 3	M4	201457026	30218554000	31.809	199446584	29148980000	30.6831	195059096
	162	RM1020A M4 4	M4	202149252	30322388000	31.9183	198147202	29147056000	30.6811	198619322
	163	RM2364A M4 5	M4	204866270	30729941000	32.3473	202848722	29685216000	31.2476	203020284
	164	RM747A M4 3	M4	204465490	30669823000	32.284	202522992	29598223000	31.156	196803109
	165	RM2380A M4 3	M4	199434610	29915192000	31.4897	197511074	28913584000	30.4354	197525817
	B1	B1	M4	209663574	31449536000	33.1048	205876632	30223841000	31.8146	202454361
		*Considering tomato genome size of 950 Mb					Range= 196-504 million reads		Range 30.37-78.21 fold
