## Supplementary material for "Whole-Genome Profiling of Ethyl Methanesulfonate Mutagenesis in Tomato": Table S2

### Sheet: Sheet1
	Table S2: The percent nucleotide frequencies in +20 bp to -20 bp flanking the mutated base The mutated base is marked as 0.
	Base Position (bp)	Total number of nucleotides				Total (A+T+G+C)		Nucleotides (%)
		A	T	G	C			A (%)	T (%)	G (%)	C (%)		AT (%)	GC (%)
	-20	12351463	13499443	6683155	8529278	41063339		30.0791	32.8747	16.2752	20.771		62.9537	37.0463
	-19	12735036	13574168	6863777	7890276	41063257		31.0132	33.0567	16.7151	19.2149		64.0699	35.9301
	-18	13195599	12979290	7327743	7559872	41062504		32.1354	31.6086	17.8453	18.4106		63.744	36.256
	-17	13290902	13020202	7203660	7546941	41061705		32.3681	31.7089	17.5435	18.3795		64.077	35.923
	-16	13227937	12851499	7325690	7655587	41060713		32.2156	31.2988	17.8411	18.6446		63.5143	36.4857
	-15	12892727	13076210	7416166	7674793	41059896		31.3998	31.8467	18.0618	18.6917		63.2465	36.7535
	-14	13067857	12777777	7518855	7694380	41058869		31.8271	31.1206	18.3124	18.7399		62.9477	37.0523
	-13	12913969	12972150	7495519	7675958	41057596		31.4533	31.595	18.2561	18.6956		63.0483	36.9517
	-12	12862435	12999289	7575462	7619506	41056692		31.3285	31.6618	18.4512	18.5585		62.9903	37.0097
	-11	12858114	13018555	7562053	7617004	41055726		31.3187	31.7095	18.419	18.5528		63.0282	36.9718
	-10	13029672	12990236	7446858	7588314	41055080		31.7371	31.641	18.1387	18.4833		63.378	36.622
	-9	12983672	12845218	7606179	7618993	41054062		31.6258	31.2885	18.5272	18.5584		62.9143	37.0857
	-8	12945112	12999982	7545107	7563149	41053350		31.5324	31.6661	18.3788	18.4227		63.1985	36.8015
	-7	12962282	13038744	7497311	7554052	41052389		31.575	31.7612	18.2628	18.401		63.3362	36.6638
	-6	12933770	13052156	7458983	7606821	41051730		31.506	31.7944	18.1697	18.5298		63.3004	36.6996
	-5	12977936	13053216	7483862	7536151	41051165		31.6141	31.7974	18.2306	18.3579		63.4115	36.5885
	-4	12965489	12969395	7543484	7571904	41050272		31.5844	31.5939	18.3762	18.4454		63.1783	36.8217
	-3	12855138	12959732	7653946	7580496	41049312		31.3163	31.5711	18.6457	18.4668		62.8875	37.1125
	-2	12973751	13012363	7584873	7477615	41048602		31.6058	31.6999	18.4778	18.2165		63.3057	36.6943
	-1	13022189	12980936	7456625	7588204	41047954		31.7243	31.6238	18.1656	18.4862		63.3482	36.6518
	0	10952846	10887857	9622542	9600389	41063634		26.6729	26.5146	23.4332	23.3793		53.1875	46.8125
	1	13508723	12385443	8346963	6822372	41063501		32.8972	30.1617	20.327	16.6142		63.0588	36.9412
	2	13582183	12778050	7720317	6982272	41062822		33.0766	31.1183	18.8012	17.0039		64.1949	35.8051
	3	12993084	13206663	7374266	7487750	41061763		31.6428	32.1629	17.959	18.2353		63.8057	36.1943
	4	13034353	13278699	7390228	7357211	41060491		31.7443	32.3394	17.9984	17.918		64.0836	35.9164
	5	12893377	13207732	7505101	7452685	41058895		31.4022	32.1678	18.2789	18.1512		63.5699	36.4301
	6	13116970	12864504	7560356	7515372	41057202		31.948	31.3331	18.4142	18.3046		63.2812	36.7188
	7	12796179	13123346	7533564	7602455	41055544		31.168	31.9649	18.3497	18.5175		63.1328	36.8672
	8	12947316	12958198	7584071	7564326	41053911		31.5374	31.5639	18.4734	18.4253		63.1012	36.8988
	9	13037962	12887984	7481763	7644357	41052066		31.7596	31.3942	18.2251	18.6211		63.1538	36.8462
	10	13036704	12893209	7505514	7614885	41050312		31.7579	31.4083	18.2837	18.5501		63.1662	36.8338
	11	13032272	13036401	7450173	7529757	41048603		31.7484	31.7585	18.1496	18.3435		63.5068	36.4932
	12	12903386	13007371	7452330	7683675	41046762		31.4358	31.6892	18.1557	18.7193		63.125	36.875
	13	13060418	12916240	7461692	7606584	41044934		31.8198	31.4685	18.1793	18.5323		63.2883	36.7117
	14	13075898	12993580	7473720	7500065	41043263		31.8588	31.6583	18.2094	18.2736		63.5171	36.4829
	15	13084857	12915729	7518899	7521617	41041102		31.8823	31.4702	18.3204	18.327		63.3526	36.6474
	16	13122479	12941956	7417569	7557444	41039448		31.9753	31.5354	18.0742	18.4151		63.5107	36.4893
	17	12968164	13036988	7468477	7564261	41037890		31.6005	31.7682	18.199	18.4324		63.3686	36.6314
	18	12967852	12894265	7512325	7661466	41035908		31.6012	31.4219	18.3067	18.6702		63.0231	36.9769
	19	13006852	12961915	7449621	7615849	41034237		31.6976	31.588	18.1546	18.5597		63.2856	36.7144
	20	12971545	13048399	7521221	7491228	41032393		31.6129	31.8002	18.33	18.2569		63.4132	36.5868
