## Supplementary material for "Whole-Genome Profiling of Ethyl Methanesulfonate Mutagenesis in Tomato": Table S3

### Sheet: Sheet1
	Table S3. Mutation density and distribution of SNPs in genic and intergenic regions of mutagenized lines.
	Line number	Plant ID	CDS	3' UTR	5' UTR	Intronic	Intergenic	Total gene SNPs	Total SNPs	Mutation density	Mutation density
	1	RM31A M4 3	3885	992	733	8230	101067	13840	114907	0.000120955	1/8267.6
	2	RM52A M4 2	7112	2150	1298	19768	312968	30328	343296	0.000361364	1/2767.3
	3	RM74A M4 1	6581	1847	1193	17045	310361	26666	337027	0.000354765	1/2818.8
	4	RM77A M4 1	6072	1326	903	16598	400789	24899	425688	0.000448093	1/2231.7
	7	RM114A M4 2	3056	405	387	6795	187858	10643	198501	0.000208948	1/4785.9
	10	RM124A M4 5	3799	674	596	7595	105413	12664	118077	0.000124292	1/8045.6
	11	RM125A M4 5	3470	793	674	7879	107560	12816	120376	0.000126712	1/7891.9
	12	RM131A M4 2	3932	905	546	8896	196095	14279	210374	0.000221446	1/4515.8
	13	RM132A M4 1	2963	411	416	5304	100698	9094	109792	0.000115571	1/8652.7
	14	RM133A M4 3	7842	2007	1355	21232	412874	32436	445310	0.000468747	1/2133.3
	15	RM135A M4 4	3785	819	633	8157	118706	13394	132100	0.000139053	1/7191.5
	16	RM136A M4 1	3009	736	543	6304	102792	10592	113384	0.000119352	1/8378.6
	17	RM138A M4 2	3054	606	385	6163	102077	10208	112285	0.000118195	1/8460.6
	18	RM142A M4 3	3817	783	480	6908	112375	11988	124363	0.000130908	1/7638.9
	19	RM143A M4 2	3893	865	597	8917	199692	14272	213964	0.000225225	1/4440
	21	RM145A M4 1	6357	1379	1029	16595	306046	25360	331406	0.000348848	1/2866.6
	22	RM147A M4 1	3976	749	526	8824	199942	14075	214017	0.000225281	1/4438.9
	25	RM157A M4 4	25093	9067	4986	84983	1987698	124129	2111827	0.00222298	1/449.8
	27	RM162A M4 3	4530	809	611	9440	128488	15390	143878	0.000151451	1/6602.8
	28	RM164A M4 3	6940	1779	1122	19286	403047	29127	432174	0.00045492	1/2198.2
	30	RM173A M4 1	3291	697	493	6842	111290	11323	122613	0.000129066	1/7748
	32	RM201A M4 4	24725	10087	6763	83940	1147582	125515	1273097	0.0013401	1/746.2
	33	RM202A M4 4	17428	7065	4866	51756	591141	81115	672256	0.000707638	1/1413.2
	34	RM210A M4 3	6853	2012	1173	18814	319147	28852	347999	0.000366315	1/2729.9
	36	RM224A M4 1	3556	1090	710	8275	141341	13631	154972	0.000163128	1/6130.1
	38	RM232A M4 3	3595	840	547	6414	103515	11396	114911	0.000120959	1/8267.3
	39	RM234A M4 2	3338	738	512	6594	97470	11182	108652	0.000114371	1/8743.5
	40	RM241A M4 5	5794	1402	920	15832	303363	23948	327311	0.000344538	1/2902.4
	42	RM260A M4 1	3009	759	525	6411	84920	10704	95624	0.000100657	1/9934.7
	43	RM268A M4 3	6345	1773	1087	16925	288847	26130	314977	0.000331555	1/3016.1
	44	RM271A M4 5	4170	1258	983	9424	107487	15835	123322	0.000129813	1/7703.4
	47	RM277A M4 2	6270	1604	1005	18166	324895	27045	351940	0.000370463	1/2699.3
	48	RM279A M4 5	4786	966	625	12754	290662	19131	309793	0.000326098	1/3066.6
	52	RM308A M4 4	7495	2239	1311	20849	352772	31894	384666	0.000404912	1/2469.7
	54	RM347A M4 1	5993	1680	845	14588	241470	23106	264576	0.000278501	1/3590.7
	55	RM380A M4 1	12247	3985	2406	36914	693226	55552	748778	0.000788187	1/1268.7
	57	RM456A M4 2	4012	1130	746	9545	191951	15433	207384	0.000218299	1/4580.9
	58	RM459A M4 5	13319	5939	4122	37709	193036	61089	254125	0.0002675	1/3738.3
	59	RM461A M4 2	3404	648	473	8175	184124	12700	196824	0.000207183	1/4826.6
	60	RM464A M4 2	3260	975	661	6746	92554	11642	104196	0.00010968	1/9117.4
	61	RM470A M4 3	3029	773	602	6561	89662	10965	100627	0.000105923	1/9440.8
	62	RM472A M4 1	7180	2035	1216	19847	321167	30278	351445	0.000369942	1/2703.1
	63	RM474A M4 3	2706	720	493	5935	90893	9854	100747	0.000106049	1/9429.6
	65	RM478A M4 1	6536	1713	1042	19174	399069	28465	427534	0.000450036	1/2222
	69	RM486A M4 4	6736	1713	1030	18506	320190	27985	348175	0.0003665	1/2728.5
	72	RM493A M4 2	6592	1858	995	18883	388745	28328	417073	0.000439024	1/2277.8
	73	RM505A M4 4	2691	534	427	5374	87743	9026	96769	0.000101862	1/9817.2
	77	RM514A M4 3	6802	1675	990	17876	322482	27343	349825	0.000368237	1/2715.6
	79	RM527A M4 2	31259	12636	8365	97998	1438326	150258	1588584	0.00167219	1/598
	81	RM535A M4 3	26891	11049	7266	84369	1067829	129575	1197404	0.00126043	1/793.4
	82	RM538A M4 5	26009	9299	6459	78246	1106927	120013	1226940	0.00129152	1/774.3
	85	RM552A M4 2	14525	5477	3662	42192	478408	65856	544264	0.000572909	1/1745.5
	86	RM560A M4 5	31917	11781	7925	107486	1485916	159109	1645025	0.00173161	1/577.5
	87	RM598A M4 1	6457	1515	856	17310	385202	26138	411340	0.000432989	1/2309.5
	89	RM601A M4 4	4235	1095	740	7993	99418	14063	113481	0.000119454	1/8371.4
	90	RM607A M4 3	6283	1524	881	16280	311860	24968	336828	0.000354556	1/2820.4
	91	RM609A M4 1	3634	746	573	8737	184340	13690	198030	0.000208453	1/4797.3
	92	RM614A M4 2	2627	355	344	5516	171991	8842	180833	0.000190351	1/5253.5
	93	RM619A M4 1	11033	3579	2902	27194	179677	44708	224385	0.000236195	1/4233.8
	94	RM630A M4 3	2477	407	324	5536	169787	8744	178531	0.000187927	1/5321.2
	95	RM634A M4 4	4781	1265	884	12015	199154	18945	218099	0.000229578	1/4355.8
	96	RM674A M4 4	5432	1022	696	14327	311668	21477	333145	0.000350679	1/2851.6
	97	RM904A M4 2	15134	4751	2982	46856	1166274	69723	1235997	0.00130105	1/768.6
	98	RM911A M4 2	25627	9500	6352	80761	1511628	122240	1633868	0.00171986	1/581.4
	99	RM1068A M4 2	3496	760	592	6557	94268	11405	105673	0.000111235	1/8990
	100	RM1422A M4 1	3338	827	620	6624	94013	11409	105422	0.000110971	1/9011.4
	101	RM1744A M4 3	4692	1647	937	12305	201885	19581	221466	0.000233122	1/4289.6
	102	RM1814A M4 2	4926	974	694	13290	294735	19884	314619	0.000331178	1/3019.5
	103	RM1857A M4 4	3781	999	762	8313	115061	13855	128916	0.000135701	1/7369.1
	104	RM2171A M4 2	3121	746	511	6222	88996	10600	99596	0.000104838	1/9538.5
	105	RM2235A M4 2	3317	714	517	6844	126492	11392	137884	0.000145141	1/6889.8
	106	RM2359A M4 3	4518	1396	784	9799	188905	16497	205402	0.000216213	1/4625.1
	107	RM2378A M4 5	6905	1549	934	18482	410032	27870	437902	0.000460949	1/2169.4
	108	RM2467A M4 1	2742	669	475	5560	90642	9446	100088	0.000105356	1/9491.6
	109	RM2484A M4 4	3302	710	524	7543	189913	12079	201992	0.000212623	1/4703.2
	110	RM2899A M4 2	6937	1992	1165	19908	336760	30002	366762	0.000386065	1/2590.2
	111	RM2916A M4 5	6153	2012	1227	18237	292414	27629	320043	0.000336887	1/2968.4
	112	RM1466A M4 3	7721	2425	1417	23120	424967	34683	459650	0.000483842	1/2066.8
	113	RM1425A M4 4	5978	1334	906	15788	312515	24006	336521	0.000354233	1/2823
	114	RM1470A M4 4	3933	1084	798	8929	129475	14744	144219	0.000151809	1/6587.2
	115	RM1443A M4 3	3118	667	483	5807	92897	10075	102972	0.000108392	1/9225.8
	116	RM2109A M4 4	5191	1392	802	12445	276728	19830	296558	0.000312166	1/3203.4
	117	RM661A M4 2	5431	943	715	13101	291113	20190	311303	0.000327687	1/3051.7
	118	RM2241A M4 4	4509	1219	720	10387	223736	16835	240571	0.000253233	1/3948.9
	119	RM869A M4 4	3173	785	564	6830	94292	11352	105644	0.000111204	1/8992.5
	120	RM734A M4 1	3612	1138	732	7687	88404	13169	101573	0.000106919	1/9352.9
	121	RM1858A M4 1	2867	688	487	6268	82123	10310	92433	9.72979e-05	1/10277.7
	122	RM864A M4 3	2662	505	393	6371	175694	9931	185625	0.000195395	1/5117.8
	123	RM1467A M4 3	3223	856	624	8289	174470	12992	187462	0.000197328	1/5067.7
	124	RM1440A M4 3	2943	863	621	6179	83862	10606	94468	9.944e-05	1/10056.3
	125	RM1409A M4 4	6578	1649	929	18103	331608	27259	358867	0.000377755	1/2647.2
	126	RM2120A M4 4	7515	2180	1386	21560	351083	32641	383724	0.00040392	1/2475.7
	127	RM928A M4 5	19647	7420	4303	63344	1093553	94714	1188267	0.00125081	1/799.5
	128	RM1896A M4 1	3508	849	632	8745	174578	13734	188312	0.000198223	1/5044.8
	129	RM2884A M4 3	4280	1084	699	10247	193415	16310	209725	0.000220763	1/4529.7
	130	RM848A M4 3	2642	559	404	4731	77647	8336	85983	9.05084e-05	1/11048.7
	131	RM919A M4 1	4403	1200	749	10361	123477	16713	140190	0.000147568	1/6776.5
	132	RM1710A M4 2	5617	1373	974	15343	342427	23307	365734	0.000384983	1/2597.5
	133	RM1088A M4 4	3044	887	650	6408	83590	10989	94579	9.95568e-05	1/10044.5
	134	RM518A M4 1	3078	316	323	4638	79692	8355	88047	9.26811e-05	1/10789.7
	135	RM1424A M4 3	2651	676	470	5496	83841	9293	93134	9.80358e-05	1/10200.4
	136	RM1842A M4 1	3692	963	636	7856	95539	13147	108686	0.000114406	1/8740.8
	137	RM2244A M4 1	7274	2461	1315	21152	402554	32202	434756	0.000457638	1/2185.1
	138	RM2136A M4 4	3493	1157	719	7799	89908	13168	103076	0.000108501	1/9216.5
	139	RM2898A M4 2	2895	494	342	5640	88212	9371	97583	0.000102719	1/9735.3
	140	RM871A M4 4	4406	1025	708	9205	133659	15344	149003	0.000156845	1/6375.7
	141	RM741A M4 1	4725	1360	790	10511	135097	17386	152483	0.000160508	1/6230.2
	142	RM1459A M4 1	6433	1876	1012	16469	273653	25790	299443	0.000315203	1/3172.6
	143	RM689A M4 3	7784	2325	1442	22490	421056	34041	455097	0.000479049	1/2087.5
	144	RM677A M4 5	3397	1042	727	6752	90552	11918	102470	0.000107863	1/9271
	145	RM1030A M4 4	3034	700	590	5924	80085	10248	90333	9.50874e-05	1/10516.6
	146	RM2256A M4 4	2733	514	409	5665	90139	9321	99460	0.000104695	1/9551.6
	147	RM622A M4 1	4162	1128	703	9322	131345	15315	146660	0.000154379	1/6477.6
	148	RM2856A M4 3	2642	405	371	5383	89659	8801	98460	0.000103642	1/9648.6
	149	RM1083A M4 3	7281	1851	1124	19000	330129	29256	359385	0.0003783	1/2643.4
	150	RM1441A M4 4	6802	1981	1129	19722	325835	29634	355469	0.000374178	1/2672.5
	151	RM868A M4 1	3248	747	539	6256	107401	10790	118191	0.000124412	1/8037.8
	152	RM2161A M4 4	6326	1609	987	17605	297963	26527	324490	0.000341568	1/2927.7
	153	RM511A M4 1	4667	718	545	7983	95622	13913	109535	0.0001153	1/8673
	154	RM1116A M4 4	3171	722	605	6804	99202	11302	110504	0.00011632	1/8597
	155	RM865A M4 4	3540	1023	778	8413	106200	13754	119954	0.000126267	1/7919.7
	156	RM640A M4 4	6253	1453	872	17318	328906	25896	354802	0.000373476	1/2677.5
	157	RM1438A M4 5	3089	767	501	6154	94197	10511	104708	0.000110219	1/9072.9
	158	RM2486A M4 1	7885	2569	1565	22510	419687	34529	454216	0.000478122	1/2091.5
	159	RM1097A M4 1	3488	967	688	7816	178567	12959	191526	0.000201606	1/4960.2
	160	RM1379A M4 1	3886	1079	785	8857	115310	14607	129917	0.000136755	1/7312.4
	161	RM1862A M4 3	6869	2252	1268	19523	309186	29912	339098	0.000356945	1/2801.5
	162	RM1020A M4 4	2511	692	537	5144	77399	8884	86283	9.08242e-05	1/11010.3
	163	RM2364A M4 5	3068	719	633	7139	103395	11559	114954	0.000121004	1/8264.2
	164	RM747A M4 3	2650	478	435	5470	89581	9033	98614	0.000103804	1/9633.5
	165	RM2380A M4 3	6249	2062	1290	17341	311717	26942	338659	0.000356483	1/2805.2
	B1	B1	3872	1024	659	7289	113654	12844	126498	0.000133156	1/7510
	Total		832726	248261	163019	2240937	37580407	3484943	41065350
	Average		6308.53	1880.77	1234.99	16976.8	284700	26401.1	311101	0.000327475	1/3053.7
	Percentage		2.02781	0.604551	0.396975	5.457	91.5137	8.48633
											Range 1/0.45 Kb to 1/11.05 Kb
