## Supplementary material for "Whole-Genome Profiling of Ethyl Methanesulfonate Mutagenesis in Tomato": Table S4

### Sheet: Sheet1
	Table S4: Chromosome-wise distribution of SNPs in mutagenized lines.
	Line Number	Chromosome number
		0	1	2	3	4	5	6	7	8	9	10	11	12		Chromosome	Total SNPs	Chromosome Size	SNP density/Chromosome (Kb)
	1	56177	90883	33943	30135	35703	39019	19970	31391	26188	25364	24463	41076	81620		0	8087472	20852292	387.846
	2	64735	91311	32607	33047	40062	43864	20710	29782	26413	28093	26532	232996	85483		1	12593907	98455869	127.914
	3	65100	92867	36345	40446	38909	38928	21386	30150	29526	27792	26975	217652	85627		2	4719373	55977580	84.3083
	4	66360	93584	36004	39603	37592	37824	20955	31740	28010	29115	116019	222136	86700		3	5269003	72290146	72.8869
	7	58093	91129	28357	30202	36017	37603	20312	28500	27223	25519	113560	39721	81885		4	7451289	66557038	111.953
	10	56502	90427	29272	29339	36054	37896	19250	29377	26808	26011	24402	42169	81041		5	6011708	66723567	90.0987
	11	57442	91859	33497	29427	35968	39375	19792	30398	25972	25634	24993	40082	81438		6	3812476	49794276	76.5645
	12	58024	90865	34433	31002	36721	37697	20720	28096	27278	25840	113914	39909	82865		7	5855732	68175699	85.8918
	13	57047	89767	27831	29133	35877	35536	19520	29058	26241	26145	29091	39575	81965		8	4262134	65987440	64.5901
	14	66406	91750	32458	43760	37559	38230	20604	32114	27774	27757	115368	236539	85777		9	5414450	72906345	74.2658
	15	57619	91843	35409	30880	36486	39562	20239	28936	27104	28373	27531	43422	82828		10	6335413	65633393	96.5273
	16	58015	91170	35001	30460	35724	37564	19705	28574	26113	25179	24971	40272	81585		11	14467692	56597135	255.626
	17	57311	89892	27863	28827	84638	34245	19868	28917	26234	26235	23842	41368	81298		12	10990188	68126176	161.321
	18	56639	89798	32527	36751	35510	35623	19707	27108	26293	26259	24447	40913	81711
	19	57998	92302	33158	37376	35696	37395	19557	28564	26698	27560	113866	45984	81965
	21	65610	92882	33765	39040	36850	38502	20657	28707	28887	29095	26297	224975	85673
	22	57914	92465	29322	37743	36186	38027	20138	29134	27019	27464	114120	47721	82024
	25	69154	109020	43339	56602	411533	57774	44186	48952	81232	1410010	41101	52635	103114
	27	58413	93126	30232	38480	39670	37963	20947	29257	28619	28789	27351	49257	82550
	28	66509	93363	33930	32659	37431	37883	21425	31669	28837	29448	116421	234177	85635
	30	57140	89414	32524	36851	35809	35385	19716	26872	26381	25844	24413	40670	81623
	32	125138	179380	64519	64790	43129	49630	311018	594198	35863	32710	28849	51819	106081
	33	90410	93783	86302	48497	56986	47204	309339	30975	35291	136344	27108	47569	83782
	34	65911	92343	29031	41194	37468	37116	21782	29933	27568	27139	27387	239783	86178
	36	56991	113882	32771	33902	36076	35304	19510	29789	26542	25550	39955	38491	81358
	38	57544	91173	29218	32469	36742	35317	20825	29130	26338	26439	24532	40036	81534
	39	55234	88176	31686	35365	34393	33902	18266	25254	24914	24717	22706	39239	80023
	40	64390	90048	35259	29300	83008	41125	19477	28947	26912	26411	40247	223030	84341
	42	55161	89325	31391	28287	33727	33961	18396	25822	24988	24532	23276	36494	79577
	43	63953	90789	34342	37850	36286	36941	19043	29886	24937	26097	25926	224343	84794
	44	57144	91283	32530	35292	39772	36433	19157	30405	27579	26243	24099	41738	81115
	47	65923	94054	33786	32189	37503	39081	21081	31031	27950	27306	27683	235005	86958
	48	64680	89401	29367	38961	36189	37587	19761	28452	25906	27227	25224	217957	84633
	52	66148	115783	36848	37942	41088	41158	20717	29155	28658	35128	28805	237250	84450
	54	64580	90778	34297	28513	35836	36610	20995	30878	26632	25366	41527	153838	84921
	55	69942	94508	35412	51157	417072	39892	21239	31711	27886	29480	28138	234382	87991
	57	57826	91360	33135	30342	38255	38282	19820	29110	26357	26730	112942	35331	81076
	58	58112	97757	83787	55510	88148	35519	44194	28458	26143	25661	23643	51308	86637
	59	57472	90337	28172	29562	35012	36649	19852	27499	26571	26224	112842	44206	80745
	60	56461	90396	33006	26653	38387	36037	17982	25989	24731	25542	24774	35032	79563
	61	56733	90399	32721	26761	33994	36628	18962	27828	25008	24605	22762	38485	80098
	62	65513	92198	34576	38821	38357	38199	20258	30305	28503	27719	26224	242239	85537
	63	55745	87873	33192	36105	34191	35865	18561	26866	24798	25631	22684	35172	79834
	65	64212	90274	34266	30766	36186	39959	19779	27572	25912	26685	114684	231854	84717
	69	65225	90335	32263	34225	37083	38923	20758	29858	26873	27356	26636	232108	85786
	72	65584	91791	31029	35463	39612	37269	20125	29528	27592	26187	115140	234549	84441
	73	57216	89759	27331	28268	35681	34164	19019	26486	24866	23676	24877	40261	79805
	77	65057	90842	32934	30849	36521	30240	20495	28807	26967	26735	28871	231896	85872
	79	106379	147027	86285	47526	453011	74559	63483	580565	36472	39263	30647	247326	102831
	81	102524	146518	78473	48785	76541	49808	62043	581430	36468	41999	30631	250186	96615
	82	87384	97157	264692	62852	49701	38521	42979	70138	56316	301644	36235	239471	231868
	85	61268	112797	34627	363940	37267	39832	20121	27112	33866	29777	27802	71518	82542
	86	106813	154799	31710	364474	469506	46169	321005	57956	35680	36419	39055	269364	72538
	87	66610	94107	29486	31832	36627	41990	20829	32719	28126	26353	115117	231206	84226
	89	54620	86816	31765	38553	33466	33447	18221	25769	23989	23952	21957	35231	23760
	90	62113	88861	30088	32466	38135	37317	19514	27178	25918	25674	26485	226803	85013
	91	57566	90540	28795	30661	35278	36730	19779	30230	26584	26733	113336	46827	81051
	92	54576	86597	26824	28536	34181	35790	18720	27105	25598	24205	112038	38181	79223
	93	55847	89532	70781	39263	39771	35593	18331	26464	33136	35997	22474	78151	93152
	94	54339	87772	27158	27898	34622	35877	18302	26970	25169	24399	111873	38267	79614
	95	58134	91645	36327	31109	36054	37154	25739	29381	26132	26439	113598	44468	80709
	96	66065	93212	30606	32500	37370	39211	21521	30996	27494	29985	27156	216603	87607
	97	68561	90650	31643	42302	400156	561583	21139	31408	27501	28324	26988	232433	87207
	98	86925	96130	36276	35207	55061	593682	203442	34125	656062	51064	45990	53039	98154
	99	56733	88965	34004	28963	35007	34661	19168	27687	25889	24506	23404	36175	81086
	100	57230	92246	32966	30829	35914	36846	19148	28983	26397	26158	24207	39260	81695
	101	57815	93197	34527	31418	35929	35478	20540	29981	26614	26862	112058	59200	81282
	102	65661	90993	28367	38420	37480	38116	20398	30323	26735	28538	27007	221004	85404
	103	57179	91061	32695	32759	35288	38505	19252	29972	28600	27522	40187	36488	82210
	104	57110	90877	31519	27583	35373	34884	18849	27911	25477	23842	23694	38912	81247
	105	56401	108709	25017	29825	35384	38300	19552	28239	26342	34934	23875	36892	82029
	106	55265	89960	33900	32798	35083	42339	18359	27156	24489	34032	110842	38345	82359
	107	66536	94474	32440	38909	38864	37569	20729	31218	31324	30930	127081	223056	86242
	108	53318	88287	31054	36215	33873	33416	17830	22630	24769	24189	22481	38156	79942
	109	57783	90957	30061	29109	35253	34754	19444	27290	26743	25268	113451	37415	81186
	110	66290	113491	34033	31719	36071	40509	20487	27739	29308	36391	25406	236573	85489
	111	61078	107579	35533	43138	37402	36937	20112	31701	27593	32334	75060	157113	83996
	112	62052	115273	34845	43555	38702	40620	20968	31878	30265	37172	110551	226340	84747
	113	62793	91780	34190	30032	37511	39944	20365	29892	26900	28168	26955	218744	85884
	114	51396	108189	31269	29628	36073	27886	19114	28170	28260	34064	23494	35900	80658
	115	50894	86684	30960	35315	33857	33501	17537	25790	23824	24724	21794	43663	79116
	116	57904	88699	30458	47034	36370	36378	18259	26935	24249	26262	23095	206190	82548
	117	61751	88887	28475	33084	36292	35647	19444	28581	25372	27141	24595	216714	84847
	118	56205	90104	28310	31306	32280	27669	20876	24600	27296	27333	114524	59893	77194
	119	54526	88324	33243	36632	34523	35089	18408	26869	24244	25535	22743	44952	79216
	120	52883	87676	26836	36346	33728	33681	17703	27991	23991	24392	23032	45758	79237
	121	51117	87305	29654	29101	33971	34203	17564	29516	23698	24185	23068	35333	78656
	122	55074	88925	29543	34636	33995	35422	18314	26401	25032	24879	111528	38251	79281
	123	50456	87682	31939	29134	34047	34791	17521	28100	25090	24565	111149	44018	78782
	124	50414	88255	33078	28622	35725	35156	17221	25699	25722	23288	23419	35202	78683
	125	61535	110086	27108	30805	36056	28977	19444	28980	28135	35225	24928	234661	84776
	126	61805	111034	29120	35668	37023	39051	19105	26373	26147	25857	24035	230368	30240
	127	86274	124514	40625	42138	456580	40841	21121	360869	32279	31119	45405	240309	86470
	128	52645	88021	32665	29449	34274	33928	17883	26209	24696	23906	110996	39868	79331
	129	55686	89897	30143	30802	35632	35890	19204	28337	27541	25126	113198	40509	80373
	130	52987	87427	31613	28082	34038	35267	18438	26879	23835	24168	22652	37660	79254
	131	55281	87588	32769	28214	34987	36251	19142	27047	24863	25698	39010	41149	79316
	132	61193	89965	32764	29008	34799	38409	18120	28381	24400	25851	108599	212378	81795
	133	54185	88751	33124	29385	34080	37426	17912	26814	24152	23397	21896	36377	79254
	134	51615	85986	26472	26946	33036	34235	17473	25792	23383	22390	22903	36860	78737
	135	51280	86557	33307	28229	34533	38558	18094	27019	23564	23947	22369	37203	78543
	136	56338	85557	28706	26776	34048	33621	19197	29108	26213	32215	22162	37250	78501
	137	59839	107911	32336	38677	38441	36340	17391	27731	23780	24582	109971	233709	81627
	138	51827	86514	33299	29137	35604	33478	16661	26954	23138	23460	20394	44604	77437
	139	55897	86911	26432	28462	34424	35510	18747	24609	23984	23880	22414	38456	78842
	140	55560	110959	30303	35991	35136	34831	19524	27930	26340	32588	26292	39996	81663
	141	55028	107439	32977	27892	34833	27349	19161	27999	26904	31471	27248	40848	77325
	142	62612	109389	30624	30835	40395	31223	30521	30523	28275	33365	26928	139241	82990
	143	65814	92371	29839	42824	42131	39913	20944	30949	27827	28810	115894	235205	87115
	144	53209	86655	28646	44035	33867	36348	17837	26327	23942	25000	21369	36017	79460
	145	53500	88530	32827	29435	33902	34962	18107	26073	24097	24336	21682	39496	78999
	146	52239	85293	27957	34422	34158	34578	17369	26385	25598	23343	21261	39309	78525
	147	56242	111722	34487	37211	35452	38660	18606	28693	28581	26845	23408	38500	80549
	148	54043	88092	27062	29842	34504	35243	18911	27223	25387	25454	23146	42119	80312
	149	64139	92102	32720	39000	38589	37591	20723	30475	29508	28228	26255	229793	86217
	150	64440	90189	34063	31096	37094	40755	20342	31031	28664	26575	27555	232158	86043
	151	53566	105785	27315	27527	33882	34174	18108	27910	25217	24022	25157	33380	75853
	152	63648	88295	31700	29239	35766	35584	19347	27362	25086	24923	24627	240724	83597
	153	54570	89807	27493	30493	34553	34690	18530	27031	25301	24646	24899	36974	81356
	154	55833	88754	29854	30950	80929	36401	18658	27006	26165	31834	23703	40798	79876
	155	56126	90864	34250	40990	34818	35871	18723	27778	25358	27224	23680	44092	80956
	156	64942	91066	33058	39361	37397	37366	20793	29109	27307	28430	27590	230142	86757
	157	52526	89150	31213	36019	34229	33236	17961	26522	24165	25008	22519	41514	78941
	158	61921	88393	33903	48487	39128	41013	19637	30205	28771	28203	114810	230795	84943
	159	53943	89575	28933	42335	34032	35349	18233	26513	25380	24519	111235	36757	79334
	160	55862	90180	35106	38172	39292	36612	18870	26829	26985	26532	23752	40452	80532
	161	63597	89000	30681	36038	35692	40874	19932	29804	26370	26406	25563	233121	84184
	162	52966	85512	31451	27608	33545	34710	17797	24001	23536	29439	21141	34860	80897
	163	55369	88820	30585	35879	34541	33987	19626	27136	24831	26460	22681	39230	79711
	164	55850	89734	28623	29234	35264	36320	19587	28287	24894	25510	25153	38772	80198
	165	62499	89826	31937	39405	36231	35511	19230	28577	25820	27270	112396	152999	83452
	B1	66940	129203	41843	38095	40935	36321	25362	34986	35846	32781	33237	43754	90527
	Total	8087472	12593907	4719373	5269003	7451289	6011708	3812476	5855732	4262134	5414450	6335413	14467692	10990188
