## Supplementary material for "Whole-Genome Profiling of Ethyl Methanesulfonate Mutagenesis in Tomato": Table S5

### Sheet: Cultivars
	Table S5: Common and Unique SNPs present in mutagenized lines compared to tomato cultivars (A) and wild relatives (B). The data for A and B are from Aflitos et al. (2014, Plant Journal, 80: 136-148) reanalysed by Gupta et al. (2020, Bioinformatics 36: 4984-4990).
	(A) Cultivars								(B) Wild-relatives
	Line number	Plant ID	Total SNPs	Unique SNPs	Common SNPs	Unique SNPs (%)	Common SNPs (%)		Line number	Plant ID	Total SNPs	Unique SNPs	Common SNPs	Unique SNPs (%)	Common SNPs (%)
	1	RM31A M4 3	114946	57069	57877	49.6485	50.3515		1	RM31A M4 3	114946	56184	58762	48.8786	51.1214
	2	RM52A M4 2	343335	70139	273196	20.4287	79.5713		2	RM52A M4 2	343335	85816	257519	24.9948	75.0052
	3	RM74A M4 1	337066	75821	261245	22.4944	77.5056		3	RM74A M4 1	337066	88688	248378	26.3118	73.6882
	4	RM77A M4 1	425727	82595	343132	19.4009	80.5991		4	RM77A M4 1	425727	108777	316950	25.5509	74.4491
	7	RM114A M4 2	198540	64127	134413	32.2993	67.7007		7	RM114A M4 2	198540	78773	119767	39.6761	60.3239
	10	RM124A M4 5	118116	56020	62096	47.428	52.572		10	RM124A M4 5	118116	55279	62837	46.8006	53.1994
	11	RM125A M4 5	120415	58630	61785	48.6899	51.3101		11	RM125A M4 5	120415	57627	62788	47.857	52.143
	12	RM131A M4 2	210413	67654	142759	32.153	67.847		12	RM131A M4 2	210413	82152	128261	39.0432	60.9568
	13	RM132A M4 1	109831	49860	59971	45.397	54.603		13	RM132A M4 1	109831	47835	61996	43.5533	56.4467
	14	RM133A M4 3	445349	82069	363280	18.428	81.572		14	RM133A M4 3	445349	111539	333810	25.0453	74.9547
	15	RM135A M4 4	132139	63542	68597	48.0872	51.9128		15	RM135A M4 4	132139	63168	68971	47.8042	52.1958
	16	RM136A M4 1	113423	52147	61276	45.9757	54.0243		16	RM136A M4 1	113423	51337	62086	45.2615	54.7385
	17	RM138A M4 2	112324	51958	60366	46.2573	53.7427		17	RM138A M4 2	112324	52093	60231	46.3774	53.6226
	18	RM142A M4 3	124401	60298	64103	48.4707	51.5293		18	RM142A M4 3	124401	62156	62245	49.9642	50.0358
	19	RM143A M4 2	214003	62168	151835	29.0501	70.9499		19	RM143A M4 2	214003	79693	134310	37.2392	62.7608
	21	RM145A M4 1	331445	71784	259661	21.6579	78.3421		21	RM145A M4 1	331445	85749	245696	25.8713	74.1287
	22	RM147A M4 1	214056	63967	150089	29.8833	70.1167		22	RM147A M4 1	214056	81526	132530	38.0863	61.9137
	25	RM157A M4 4	2111866	339465	1772401	16.0742	83.9258		25	RM157A M4 4	2111866	232581	1879285	11.0131	88.9869
	27	RM162A M4 3	143917	70001	73916	48.6398	51.3602		27	RM162A M4 3	143917	71029	72888	49.3541	50.6459
	28	RM164A M4 3	432213	81079	351134	18.759	81.241		28	RM164A M4 3	432213	109784	322429	25.4004	74.5996
	30	RM173A M4 1	122652	59071	63581	48.1615	51.8385		30	RM173A M4 1	122652	61149	61503	49.8557	50.1443
	32	RM201A M4 4	1273136	130838	1142298	10.2768	89.7232		32	RM201A M4 4	1273136	135685	1137451	10.6575	89.3425
	33	RM202A M4 4	672294	93434	578860	13.8978	86.1022		33	RM202A M4 4	672294	129447	542847	19.2545	80.7455
	34	RM210A M4 3	348038	77683	270355	22.3203	77.6797		34	RM210A M4 3	348038	90750	257288	26.0747	73.9253
	36	RM224A M4 1	155011	59409	95602	38.3257	61.6743		36	RM224A M4 1	155011	75058	79953	48.4211	51.5789
	38	RM232A M4 3	114950	52149	62801	45.3667	54.6333		38	RM232A M4 3	114950	51621	63329	44.9074	55.0926
	39	RM234A M4 2	108691	46903	61788	43.1526	56.8474		39	RM234A M4 2	108691	50142	58549	46.1326	53.8674
	40	RM241A M4 5	327350	58836	268514	17.9734	82.0266		40	RM241A M4 5	327350	79090	248260	24.1607	75.8393
	42	RM260A M4 1	95663	45086	50577	47.13	52.87		42	RM260A M4 1	95663	47479	48184	49.6315	50.3685
	43	RM268A M4 3	315016	56294	258722	17.8702	82.1298		43	RM268A M4 3	315016	71573	243443	22.7204	77.2796
	44	RM271A M4 5	123361	54591	68770	44.253	55.747		44	RM271A M4 5	123361	59372	63989	48.1287	51.8713
	47	RM277A M4 2	351979	77904	274075	22.1331	77.8669		47	RM277A M4 2	351979	89137	262842	25.3245	74.6755
	48	RM279A M4 5	309832	63810	246022	20.595	79.405		48	RM279A M4 5	309832	78176	231656	25.2317	74.7683
	52	RM308A M4 4	384704	72442	312262	18.8306	81.1694		52	RM308A M4 4	384704	102111	282593	26.5427	73.4573
	54	RM347A M4 1	264615	66461	198154	25.1161	74.8839		54	RM347A M4 1	264615	80363	184252	30.3698	69.6302
	55	RM380A M4 1	748817	93828	654989	12.5302	87.4698		55	RM380A M4 1	748817	110065	638752	14.6985	85.3015
	57	RM456A M4 2	207422	60510	146912	29.1724	70.8276		57	RM456A M4 2	207422	76688	130734	36.972	63.028
	58	RM459A M4 5	254164	58457	195707	22.9997	77.0003		58	RM459A M4 5	254164	61713	192451	24.2808	75.7192
	59	RM461A M4 2	196862	57584	139278	29.2509	70.7491		59	RM461A M4 2	196862	73485	123377	37.3282	62.6718
	60	RM464A M4 2	104235	46914	57321	45.0079	54.9921		60	RM464A M4 2	104235	51400	52835	49.3117	50.6883
	61	RM470A M4 3	100666	47974	52692	47.6566	52.3434		61	RM470A M4 3	100666	49979	50687	49.6483	50.3517
	62	RM472A M4 1	351484	69300	282184	19.7164	80.2836		62	RM472A M4 1	351484	86450	265034	24.5957	75.4043
	63	RM474A M4 3	100785	44226	56559	43.8815	56.1185		63	RM474A M4 3	100785	47861	52924	47.4882	52.5118
	65	RM478A M4 1	427573	68032	359541	15.9112	84.0888		65	RM478A M4 1	427573	96838	330735	22.6483	77.3517
	69	RM486A M4 4	348214	73531	274683	21.1166	78.8834		69	RM486A M4 4	348214	85090	263124	24.4361	75.5639
	72	RM493A M4 2	417112	65635	351477	15.7356	84.2644		72	RM493A M4 2	417112	97534	319578	23.3832	76.6168
	73	RM505A M4 4	96808	47765	49043	49.3399	50.6601		73	RM505A M4 4	96808	45799	51009	47.3091	52.6909
	77	RM514A M4 3	349864	72178	277686	20.6303	79.3697		77	RM514A M4 3	349864	85322	264542	24.3872	75.6128
	79	RM527A M4 2	1588623	135547	1453076	8.53236	91.4676		79	RM527A M4 2	1588623	171925	1416698	10.8223	89.1777
	81	RM535A M4 3	1197442	124601	1072841	10.4056	89.5944		81	RM535A M4 3	1197442	152309	1045133	12.7195	87.2805
	82	RM538A M4 5	1226979	165289	1061690	13.4712	86.5288		82	RM538A M4 5	1226979	179544	1047435	14.633	85.367
	85	RM552A M4 2	544303	100245	444058	18.4171	81.5829		85	RM552A M4 2	544303	93246	451057	17.1313	82.8687
	86	RM560A M4 5	1645064	238215	1406849	14.4806	85.5194		86	RM560A M4 5	1645064	221570	1423494	13.4688	86.5312
	87	RM598A M4 1	411379	72746	338633	17.6835	82.3165		87	RM598A M4 1	411379	102136	309243	24.8277	75.1723
	89	RM601A M4 4	113519	49559	63960	43.657	56.343		89	RM601A M4 4	113519	53899	59620	47.4802	52.5198
	90	RM607A M4 3	336867	70428	266439	20.9068	79.0932		90	RM607A M4 3	336867	82128	254739	24.3799	75.6201
	91	RM609A M4 1	198069	55562	142507	28.0518	71.9482		91	RM609A M4 1	198069	72970	125099	36.8407	63.1593
	92	RM614A M4 2	180872	53043	127829	29.3263	70.6737		92	RM614A M4 2	180872	67161	113711	37.1318	62.8682
	93	RM619A M4 1	224424	62411	162013	27.8094	72.1906		93	RM619A M4 1	224424	72804	151620	32.4404	67.5596
	94	RM630A M4 3	178570	51117	127453	28.6257	71.3743		94	RM630A M4 3	178570	66013	112557	36.9676	63.0324
	95	RM634A M4 4	218138	57553	160585	26.3838	73.6162		95	RM634A M4 4	218138	76751	141387	35.1846	64.8154
	96	RM674A M4 4	333184	79558	253626	23.8781	76.1219		96	RM674A M4 4	333184	88188	244996	26.4683	73.5317
	97	RM904A M4 2	1236035	105803	1130232	8.55987	91.4401		97	RM904A M4 2	1236035	134611	1101424	10.8905	89.1095
	98	RM911A M4 2	1633907	175853	1458054	10.7627	89.2373		98	RM911A M4 2	1633907	216951	1416956	13.2781	86.7219
	99	RM1068A M4 2	105712	52359	53353	49.5299	50.4701		99	RM1068A M4 2	105712	51471	54241	48.6898	51.3102
	100	RM1422A M4 1	105461	51864	53597	49.1784	50.8216		100	RM1422A M4 1	105461	50495	54966	47.8803	52.1197
	101	RM1744A M4 3	221505	59773	161732	26.9849	73.0151		101	RM1744A M4 3	221505	77368	144137	34.9283	65.0717
	102	RM1814A M4 2	314658	67102	247556	21.3254	78.6746		102	RM1814A M4 2	314658	80860	233798	25.6977	74.3023
	103	RM1857A M4 4	128955	55273	73682	42.8622	57.1378		103	RM1857A M4 4	128955	62776	66179	48.6805	51.3195
	104	RM2171A M4 2	99635	49303	50332	49.4836	50.5164		104	RM2171A M4 2	99635	47705	51930	47.8798	52.1202
	105	RM2235A M4 2	137923	55224	82699	40.0397	59.9603		105	RM2235A M4 2	137923	67245	70678	48.7555	51.2445
	106	RM2359A M4 3	205441	52344	153097	25.4788	74.5212		106	RM2359A M4 3	205441	73016	132425	35.5411	64.4589
	107	RM2378A M4 5	437941	77496	360445	17.6955	82.3045		107	RM2378A M4 5	437941	111030	326911	25.3527	74.6473
	108	RM2467A M4 1	100127	47117	53010	47.0572	52.9428		108	RM2467A M4 1	100127	49099	51028	49.0367	50.9633
	109	RM2484A M4 4	202031	61268	140763	30.326	69.674		109	RM2484A M4 4	202031	76989	125042	38.1075	61.8925
	110	RM2899A M4 2	366801	62505	304296	17.0406	82.9594		110	RM2899A M4 2	366801	95036	271765	25.9094	74.0906
	111	RM2916A M4 5	320082	62029	258053	19.3791	80.6209		111	RM2916A M4 5	320082	88369	231713	27.6082	72.3918
	112	RM1466A M4 3	459689	72456	387233	15.762	84.238		112	RM1466A M4 3	459689	117022	342667	25.4568	74.5432
	113	RM1425A M4 4	336560	75012	261548	22.2879	77.7121		113	RM1425A M4 4	336560	85011	251549	25.2588	74.7412
	114	RM1470A M4 4	144258	54606	89652	37.853	62.147		114	RM1470A M4 4	144258	70715	73543	49.0198	50.9802
	115	RM1443A M4 3	103011	47010	56001	45.6359	54.3641		115	RM1443A M4 3	103011	49102	53909	47.6668	52.3332
	116	RM2109A M4 4	296597	54793	241804	18.4739	81.5261		116	RM2109A M4 4	296597	67985	228612	22.9217	77.0783
	117	RM661A M4 2	311342	64311	247031	20.6561	79.3439		117	RM661A M4 2	311342	74365	236977	23.8853	76.1147
	118	RM2241A M4 4	240610	64966	175644	27.0005	72.9995		118	RM2241A M4 4	240610	86701	153909	36.0338	63.9662
	119	RM869A M4 4	105683	44147	61536	41.773	58.227		119	RM869A M4 4	105683	47079	58604	44.5474	55.4526
	120	RM734A M4 1	101612	42891	58721	42.2106	57.7894		120	RM734A M4 1	101612	45058	56554	44.3432	55.6568
	121	RM1858A M4 1	92472	45328	47144	49.0181	50.9819		121	RM1858A M4 1	92472	45593	46879	49.3047	50.6953
	122	RM864A M4 3	185664	48580	137084	26.1655	73.8345		122	RM864A M4 3	185664	65724	119940	35.3994	64.6006
	123	RM1467A M4 3	187500	46843	140657	24.9829	75.0171		123	RM1467A M4 3	187500	64120	123380	34.1973	65.8027
	124	RM1440A M4 3	94507	42533	51974	45.0051	54.9949		124	RM1440A M4 3	94507	44953	49554	47.5658	52.4342
	125	RM1409A M4 4	358906	63046	295860	17.5662	82.4338		125	RM1409A M4 4	358906	92591	266315	25.7981	74.2019
	126	RM2120A M4 4	383763	75548	308215	19.6861	80.3139		126	RM2120A M4 4	383763	101058	282705	26.3334	73.6666
	127	RM928A M4 5	1188306	113996	1074310	9.59315	90.4068		127	RM928A M4 5	1188306	219300	969006	18.4548	81.5452
	128	RM1896A M4 1	188350	47889	140461	25.4255	74.5745		128	RM1896A M4 1	188350	65691	122659	34.8771	65.1229
	129	RM2884A M4 3	209764	69929	139835	33.337	66.663		129	RM2884A M4 3	209764	86135	123629	41.0628	58.9372
	130	RM848A M4 3	86022	42484	43538	49.3874	50.6126		130	RM848A M4 3	86022	41072	44950	47.7459	52.2541
	131	RM919A M4 1	140229	60308	79921	43.0068	56.9932		131	RM919A M4 1	140229	69074	71155	49.258	50.742
	132	RM1710A M4 2	365772	51128	314644	13.9781	86.0219		132	RM1710A M4 2	365772	80082	285690	21.894	78.106
	133	RM1088A M4 4	94618	42473	52145	44.8889	55.1111		133	RM1088A M4 4	94618	45095	49523	47.6601	52.3399
	134	RM518A M4 1	88086	38716	49370	43.9525	56.0475		134	RM518A M4 1	88086	39352	48734	44.6745	55.3255
	135	RM1424A M4 3	93173	45498	47675	48.8317	51.1683		135	RM1424A M4 3	93173	46072	47101	49.4478	50.5522
	136	RM1842A M4 1	108725	52553	56172	48.3357	51.6643		136	RM1842A M4 1	108725	48980	59745	45.0494	54.9506
	137	RM2244A M4 1	434795	55828	378967	12.8401	87.1599		137	RM2244A M4 1	434795	98860	335935	22.7372	77.2628
	138	RM2136A M4 4	103115	40653	62462	39.4249	60.5751		138	RM2136A M4 4	103115	45178	57937	43.8132	56.1868
	139	RM2898A M4 2	97622	42326	55296	43.357	56.643		139	RM2898A M4 2	97622	39944	57678	40.917	59.083
	140	RM871A M4 4	149042	60830	88212	40.814	59.186		140	RM871A M4 4	149042	73711	75331	49.4565	50.5435
	141	RM741A M4 1	152522	62824	89698	41.1901	58.8099		141	RM741A M4 1	152522	75488	77034	49.4932	50.5068
	142	RM1459A M4 1	299482	77644	221838	25.9261	74.0739		142	RM1459A M4 1	299482	95741	203741	31.9689	68.0311
	143	RM689A M4 3	455136	81816	373320	17.9762	82.0238		143	RM689A M4 3	455136	109098	346038	23.9704	76.0296
	144	RM677A M4 5	102509	41592	60917	40.574	59.426		144	RM677A M4 5	102509	44549	57960	43.4586	56.5414
	145	RM1030A M4 4	90372	40748	49624	45.0892	54.9108		145	RM1030A M4 4	90372	43215	47157	47.819	52.181
	146	RM2256A M4 4	99499	40519	58980	40.723	59.277		146	RM2256A M4 4	99499	44509	54990	44.7331	55.2669
	147	RM622A M4 1	146699	51233	95466	34.9239	65.0761		147	RM622A M4 1	146699	68586	78113	46.7529	53.2471
	148	RM2856A M4 3	98499	45386	53113	46.0776	53.9224		148	RM2856A M4 3	98499	44420	54079	45.0969	54.9031
	149	RM1083A M4 3	359424	74805	284619	20.8125	79.1875		149	RM1083A M4 3	359424	88599	270825	24.6503	75.3497
	150	RM1441A M4 4	355508	74094	281414	20.8417	79.1583		150	RM1441A M4 4	355508	86539	268969	24.3423	75.6577
	151	RM868A M4 1	118229	43041	75188	36.4048	63.5952		151	RM868A M4 1	118229	55390	62839	46.8498	53.1502
	152	RM2161A M4 4	324528	63417	261111	19.5413	80.4587		152	RM2161A M4 4	324528	78775	245753	24.2737	75.7263
	153	RM511A M4 1	109574	48178	61396	43.9685	56.0315		153	RM511A M4 1	109574	49374	60200	45.06	54.94
	154	RM1116A M4 4	110543	53909	56634	48.7674	51.2326		154	RM1116A M4 4	110543	54476	56067	49.2804	50.7196
	155	RM865A M4 4	119993	50965	69028	42.4733	57.5267		155	RM865A M4 4	119993	54401	65592	45.3368	54.6632
	156	RM640A M4 4	354841	77526	277315	21.8481	78.1519		156	RM640A M4 4	354841	89843	264998	25.3192	74.6808
	157	RM1438A M4 5	104747	46436	58311	44.3316	55.6684		157	RM1438A M4 5	104747	49113	55634	46.8873	53.1127
	158	RM2486A M4 1	454255	73910	380345	16.2706	83.7294		158	RM2486A M4 1	454255	102525	351730	22.5699	77.4301
	159	RM1097A M4 1	191565	47896	143669	25.0025	74.9975		159	RM1097A M4 1	191565	65729	125836	34.3116	65.6884
	160	RM1379A M4 1	129956	57003	72953	43.8633	56.1367		160	RM1379A M4 1	129956	60457	69499	46.5211	53.4789
	161	RM1862A M4 3	339137	67662	271475	19.9512	80.0488		161	RM1862A M4 3	339137	82947	256190	24.4583	75.5417
	162	RM1020A M4 4	86321	38228	48093	44.2859	55.7141		162	RM1020A M4 4	86321	41981	44340	48.6336	51.3664
	163	RM2364A M4 5	114993	49930	65063	43.42	56.58		163	RM2364A M4 5	114993	53391	61602	46.4298	53.5702
	164	RM747A M4 3	98653	46368	52285	47.0011	52.9989		164	RM747A M4 3	98653	44823	53830	45.435	54.565
	165	RM2380A M4 3	338697	65237	273460	19.2612	80.7388		165	RM2380A M4 3	338697	90213	248484	26.6353	73.3647
	B1	B1	126537	44879	81658	35.4671	64.5329		B1	B1	126537	59585	66952	47.089	52.911
	Average					31.0769	68.9231		Average					35.3703	64.6297
