## Supplementary material for "Whole-Genome Profiling of Ethyl Methanesulfonate Mutagenesis in Tomato": Table S6

### Sheet: Sheet1
	Table S6: Distribution of different types of SNPs in the CDS of mutagenized lines.
	Line number	Plant ID	SYNONYMOUS	NONSYNONYMOUS	STOP_LOSS	STOP_GAIN	START_LOST
	1	RM31A M4 3	1424	2351	18	84	8
	2	RM52A M4 2	2523	4354	39	179	17
	3	RM74A M4 1	2223	4126	38	171	23
	4	RM77A M4 1	1985	3857	39	169	22
	7	RM114A M4 2	983	1959	18	85	11
	10	RM124A M4 5	1395	2271	16	111	6
	11	RM125A M4 5	1259	2117	13	73	8
	12	RM131A M4 2	1436	2382	15	88	11
	13	RM132A M4 1	1034	1836	15	76	2
	14	RM133A M4 3	2727	4841	49	202	23
	15	RM135A M4 4	1420	2235	21	104	5
	16	RM136A M4 1	1140	1771	16	75	7
	17	RM138A M4 2	1032	1941	11	64	6
	18	RM142A M4 3	1407	2281	24	91	14
	19	RM143A M4 2	1343	2434	20	90	6
	21	RM145A M4 1	2172	3992	42	132	19
	22	RM147A M4 1	1391	2469	19	92	5
	25	RM157A M4 4	9546	14865	124	488	74
	27	RM162A M4 3	1622	2767	21	110	10
	28	RM164A M4 3	2313	4380	47	181	19
	30	RM173A M4 1	1142	2057	17	71	4
	32	RM201A M4 4	10060	14153	94	366	52
	33	RM202A M4 4	7102	9988	63	230	45
	34	RM210A M4 3	2419	4190	47	179	18
	36	RM224A M4 1	1256	2190	26	76	8
	38	RM232A M4 3	1308	2172	18	93	4
	39	RM234A M4 2	1228	2009	20	74	7
	40	RM241A M4 5	1919	3676	41	137	21
	42	RM260A M4 1	1102	1832	11	61	3
	43	RM268A M4 3	2236	3916	34	140	19
	44	RM271A M4 5	1573	2489	14	84	10
	47	RM277A M4 2	2078	3973	42	162	17
	48	RM279A M4 5	1480	3116	40	130	20
	52	RM308A M4 4	2640	4613	45	175	22
	54	RM347A M4 1	2013	3755	44	167	14
	55	RM380A M4 1	4392	7457	70	299	30
	57	RM456A M4 2	1446	2429	16	109	12
	58	RM459A M4 5	5793	7304	33	163	26
	59	RM461A M4 2	1226	2093	12	68	5
	60	RM464A M4 2	1190	1964	19	77	10
	61	RM470A M4 3	1140	1810	15	58	6
	62	RM472A M4 1	2462	4476	46	168	28
	63	RM474A M4 3	971	1651	14	66	4
	65	RM478A M4 1	2130	4162	38	188	19
	69	RM486A M4 4	2290	4223	41	166	18
	72	RM493A M4 2	2191	4167	39	170	25
	73	RM505A M4 4	915	1689	17	67	3
	77	RM514A M4 3	2319	4250	37	181	17
	79	RM527A M4 2	12386	18148	140	517	69
	81	RM535A M4 3	10755	15546	104	428	60
	82	RM538A M4 5	10021	15335	136	434	85
	85	RM552A M4 2	5853	8352	47	249	28
	86	RM560A M4 5	12169	18963	117	597	77
	87	RM598A M4 1	2092	4137	42	164	22
	89	RM601A M4 4	1640	2488	21	76	10
	90	RM607A M4 3	2042	4005	45	169	23
	91	RM609A M4 1	1331	2173	20	100	10
	92	RM614A M4 2	875	1651	8	89	4
	93	RM619A M4 1	4708	6143	38	128	16
	94	RM630A M4 3	784	1599	17	69	8
	95	RM634A M4 4	1813	2830	23	106	9
	96	RM674A M4 4	1760	3467	36	149	20
	97	RM904A M4 2	5157	9466	93	373	45
	98	RM911A M4 2	9649	15337	115	455	71
	99	RM1068A M4 2	1300	2098	19	72	7
	100	RM1422A M4 1	1167	2069	13	78	11
	101	RM1744A M4 3	1721	2848	17	94	12
	102	RM1814A M4 2	1605	3127	37	136	21
	103	RM1857A M4 4	1360	2318	14	81	8
	104	RM2171A M4 2	1107	1914	8	81	11
	105	RM2235A M4 2	1132	2076	21	82	6
	106	RM2359A M4 3	1610	2785	18	96	9
	107	RM2378A M4 5	2267	4389	42	184	24
	108	RM2467A M4 1	931	1737	13	57	4
	109	RM2484A M4 4	1127	2069	13	88	5
	110	RM2899A M4 2	2325	4361	48	180	23
	111	RM2916A M4 5	2204	3762	33	134	20
	112	RM1466A M4 3	2763	4709	58	170	21
	113	RM1425A M4 4	1980	3794	32	152	21
	114	RM1470A M4 4	1396	2434	16	83	5
	115	RM1443A M4 3	1097	1934	15	69	3
	116	RM2109A M4 4	1784	3241	38	114	14
	117	RM661A M4 2	1711	3515	39	150	17
	118	RM2241A M4 4	1499	2879	17	102	13
	119	RM869A M4 4	1251	1833	15	69	5
	120	RM734A M4 1	1423	2106	14	67	2
	121	RM1858A M4 1	1010	1779	11	60	7
	122	RM864A M4 3	878	1698	11	65	10
	123	RM1467A M4 3	1134	1996	10	73	10
	124	RM1440A M4 3	1034	1821	9	74	5
	125	RM1409A M4 4	2231	4113	46	166	25
	126	RM2120A M4 4	2619	4661	56	156	25
	127	RM928A M4 5	7432	11652	111	397	57
	128	RM1896A M4 1	1193	2209	15	84	7
	129	RM2884A M4 3	1508	2645	28	85	14
	130	RM848A M4 3	1002	1571	5	58	6
	131	RM919A M4 1	1513	2756	25	96	13
	132	RM1710A M4 2	1876	3566	28	128	19
	133	RM1088A M4 4	1128	1826	10	72	8
	134	RM518A M4 1	1100	1896	4	74	4
	135	RM1424A M4 3	983	1583	10	70	5
	136	RM1842A M4 1	1278	2305	17	79	13
	137	RM2244A M4 1	2509	4525	49	167	24
	138	RM2136A M4 4	1257	2128	20	81	7
	139	RM2898A M4 2	916	1884	20	65	10
	140	RM871A M4 4	1534	2743	31	81	17
	141	RM741A M4 1	1692	2903	27	89	16
	142	RM1459A M4 1	2195	4025	42	152	22
	143	RM689A M4 3	2731	4794	38	196	26
	144	RM677A M4 5	1249	2058	15	69	6
	145	RM1030A M4 4	1138	1818	11	61	6
	146	RM2256A M4 4	972	1676	18	62	5
	147	RM622A M4 1	1413	2628	28	85	8
	148	RM2856A M4 3	919	1647	10	58	9
	149	RM1083A M4 3	2481	4551	52	179	19
	150	RM1441A M4 4	2321	4264	38	162	20
	151	RM868A M4 1	1091	2058	16	77	6
	152	RM2161A M4 4	2147	3967	39	152	21
	153	RM511A M4 1	1695	2818	20	123	11
	154	RM1116A M4 4	1145	1937	12	70	7
	155	RM865A M4 4	1282	2165	17	73	3
	156	RM640A M4 4	2075	3958	47	154	22
	157	RM1438A M4 5	1072	1914	13	81	9
	158	RM2486A M4 1	2708	4930	45	179	24
	159	RM1097A M4 1	1218	2170	15	77	8
	160	RM1379A M4 1	1403	2373	21	77	12
	161	RM1862A M4 3	2501	4148	47	154	19
	162	RM1020A M4 4	894	1534	8	70	5
	163	RM2364A M4 5	1086	1893	19	64	6
	164	RM747A M4 3	963	1604	12	66	5
	165	RM2380A M4 3	2130	3913	41	145	20
	B1	B1	1412	2355	16	85	5
	Total		302259	506129	4283	17923	2188	832782
	Average		2289.84	3834.31	32.447	135.78	16.5758
	Percentage		36.2951	60.7757	0.5143	2.15218	0.262734
