## Supplementary material for "Whole-Genome Profiling of Ethyl Methanesulfonate Mutagenesis in Tomato": Table S7

### Sheet: Sheet1
	Table S7: Distribution of INDELs in the CDS region of mutagenized lines.
	Line number	Plant ID	FRAMESHIFT_INS	FRAMESHIFT_DEL	NONFRAMESHIFT_INS	NONFRAMESHIFT_DEL
	1	RM31A M4 3	482	364	131	83
	2	RM52A M4 2	671	638	180	128
	3	RM74A M4 1	643	570	188	119
	4	RM77A M4 1	542	477	144	90
	7	RM114A M4 2	271	239	69	39
	10	RM124A M4 5	639	374	218	78
	11	RM125A M4 5	415	356	114	85
	12	RM131A M4 2	857	398	319	88
	13	RM132A M4 1	280	259	77	26
	14	RM133A M4 3	980	654	304	129
	15	RM135A M4 4	602	365	210	79
	16	RM136A M4 1	476	337	135	78
	17	RM138A M4 2	275	275	78	66
	18	RM142A M4 3	650	376	237	85
	19	RM143A M4 2	378	326	85	60
	21	RM145A M4 1	555	514	162	115
	22	RM147A M4 1	368	339	82	64
	25	RM157A M4 4	2439	2289	651	450
	27	RM162A M4 3	385	364	119	65
	28	RM164A M4 3	644	573	160	102
	30	RM173A M4 1	348	311	96	78
	32	RM201A M4 4	2978	2639	796	571
	33	RM202A M4 4	2161	2026	584	431
	34	RM210A M4 3	601	601	182	99
	36	RM224A M4 1	457	430	114	88
	38	RM232A M4 3	708	387	269	82
	39	RM234A M4 2	488	335	155	68
	40	RM241A M4 5	527	437	130	107
	42	RM260A M4 1	334	301	93	62
	43	RM268A M4 3	618	540	163	127
	44	RM271A M4 5	531	457	136	131
	47	RM277A M4 2	589	564	143	108
	48	RM279A M4 5	355	344	108	61
	52	RM308A M4 4	781	629	187	128
	54	RM347A M4 1	531	511	123	104
	55	RM380A M4 1	1126	1133	331	218
	57	RM456A M4 2	523	396	163	95
	58	RM459A M4 5	1829	1704	499	385
	59	RM461A M4 2	300	251	76	54
	60	RM464A M4 2	424	340	91	77
	61	RM470A M4 3	356	302	89	72
	62	RM472A M4 1	662	589	196	129
	63	RM474A M4 3	356	302	88	62
	65	RM478A M4 1	582	520	162	103
	69	RM486A M4 4	612	568	150	102
	72	RM493A M4 2	606	559	173	113
	73	RM505A M4 4	261	257	76	55
	77	RM514A M4 3	578	566	175	102
	79	RM527A M4 2	3558	3266	975	763
	81	RM535A M4 3	3184	2905	899	670
	82	RM538A M4 5	2874	2671	704	535
	85	RM552A M4 2	1788	1614	511	355
	86	RM560A M4 5	3502	3253	944	670
	87	RM598A M4 1	534	459	126	84
	89	RM601A M4 4	872	475	318	108
	90	RM607A M4 3	551	495	154	101
	91	RM609A M4 1	454	317	132	52
	92	RM614A M4 2	333	293	107	53
	93	RM619A M4 1	1349	1150	385	254
	94	RM630A M4 3	263	220	56	25
	95	RM634A M4 4	592	417	158	95
	96	RM674A M4 4	432	387	117	75
	97	RM904A M4 2	1603	1211	474	263
	98	RM911A M4 2	2895	2449	749	555
	99	RM1068A M4 2	556	335	190	74
	100	RM1422A M4 1	384	294	105	74
	101	RM1744A M4 3	584	481	123	87
	102	RM1814A M4 2	373	382	110	69
	103	RM1857A M4 4	448	374	114	71
	104	RM2171A M4 2	387	351	97	74
	105	RM2235A M4 2	406	348	125	62
	106	RM2359A M4 3	516	493	135	94
	107	RM2378A M4 5	560	479	141	116
	108	RM2467A M4 1	304	266	68	72
	109	RM2484A M4 4	341	341	82	64
	110	RM2899A M4 2	678	606	182	107
	111	RM2916A M4 5	640	555	168	106
	112	RM1466A M4 3	733	659	193	125
	113	RM1425A M4 4	529	485	148	99
	114	RM1470A M4 4	509	419	130	74
	115	RM1443A M4 3	291	275	78	53
	116	RM2109A M4 4	492	471	145	81
	117	RM661A M4 2	435	397	114	62
	118	RM2241A M4 4	498	423	98	94
	119	RM869A M4 4	420	323	102	73
	120	RM734A M4 1	416	418	128	90
	121	RM1858A M4 1	306	292	73	67
	122	RM864A M4 3	291	251	70	43
	123	RM1467A M4 3	384	318	91	63
	124	RM1440A M4 3	375	310	81	56
	125	RM1409A M4 4	552	526	144	98
	126	RM2120A M4 4	811	656	230	103
	127	RM928A M4 5	2205	1988	624	423
	128	RM1896A M4 1	386	342	91	83
	129	RM2884A M4 3	501	441	106	82
	130	RM848A M4 3	506	313	180	79
	131	RM919A M4 1	514	429	136	101
	132	RM1710A M4 2	502	445	129	95
	133	RM1088A M4 4	412	337	107	86
	134	RM518A M4 1	277	314	115	61
	135	RM1424A M4 3	334	283	94	59
	136	RM1842A M4 1	422	381	120	55
	137	RM2244A M4 1	744	658	210	119
	138	RM2136A M4 4	453	364	124	83
	139	RM2898A M4 2	303	282	102	53
	140	RM871A M4 4	490	404	115	90
	141	RM741A M4 1	596	445	151	99
	142	RM1459A M4 1	607	573	179	106
	143	RM689A M4 3	756	717	220	126
	144	RM677A M4 5	417	372	144	80
	145	RM1030A M4 4	410	324	97	63
	146	RM2256A M4 4	274	250	88	43
	147	RM622A M4 1	480	384	138	92
	148	RM2856A M4 3	233	214	75	44
	149	RM1083A M4 3	705	603	216	118
	150	RM1441A M4 4	657	612	181	132
	151	RM868A M4 1	369	316	106	59
	152	RM2161A M4 4	547	519	132	101
	153	RM511A M4 1	442	375	154	106
	154	RM1116A M4 4	340	348	85	78
	155	RM865A M4 4	466	369	115	73
	156	RM640A M4 4	540	495	142	90
	157	RM1438A M4 5	341	270	94	53
	158	RM2486A M4 1	811	746	226	154
	159	RM1097A M4 1	391	336	102	72
	160	RM1379A M4 1	468	365	106	75
	161	RM1862A M4 3	734	669	218	127
	162	RM1020A M4 4	327	277	80	76
	163	RM2364A M4 5	380	336	85	59
	164	RM747A M4 3	308	217	102	47
	165	RM2380A M4 3	632	583	189	98
	B1	B1	480	415	134	98
	Total		91537	79307	25297	16488
	Average		693.462	600.811	191.644	124.909
