## Supplementary material for "Whole-Genome Profiling of Ethyl Methanesulfonate Mutagenesis in Tomato": Table S9

### Sheet: Sheet1
	Table S9: Amino acid change frequency in the mutagenized population.
	Amino acid Change	Total number	Percentage
	L/L	38415	4.74487
	S/S	34232	4.2282
	G/G	24890	3.07432
	T/T	23932	2.95599
	V/V	22425	2.76985
	A/A	21685	2.67845
	P/P	21002	2.59409
	R/R	18443	2.27801
	I/I	15828	1.95501
	N/N	12821	1.5836
	V/I	11625	1.43587
	D/D	11461	1.41562
	K/K	10685	1.31977
	I/V	10642	1.31446
	A/V	10602	1.30952
	F/F	9626	1.18897
	L/F	9575	1.18267
	A/T	9370	1.15735
	E/K	9304	1.14919
	V/A	8993	1.11078
	Y/Y	8667	1.07051
	T/A	8640	1.06718
	E/E	8612	1.06372
	D/N	8342	1.03037
	T/I	8035	0.992452
	F/L	7727	0.954409
	K/E	7652	0.945145
	Q/Q	7278	0.89895
	G/R	7092	0.875976
	N/D	6901	0.852385
	I/T	6740	0.832499
	R/G	6711	0.828917
	E/D	6417	0.792603
	H/H	6335	0.782475
	S/P	6238	0.770493
	P/L	6157	0.760489
	P/S	6147	0.759254
	R/Q	5807	0.717258
	K/N	5772	0.712935
	M/I	5675	0.700954
	D/E	5660	0.699101
	S/L	5659	0.698978
	T/S	5564	0.687244
	Q/R	5516	0.681315
	R/H	5425	0.670075
	L/V	5391	0.665875
	S/N	5270	0.65093
	L/P	5176	0.639319
	V/L	5132	0.633885
	N/K	5077	0.627091
	S/T	5021	0.620174
	K/R	4962	0.612887
	L/S	4961	0.612763
	G/E	4909	0.606341
	G/D	4879	0.602635
	C/C	4849	0.59893
	I/M	4818	0.595101
	N/S	4814	0.594607
	H/R	4763	0.588307
	R/K	4755	0.587319
	D/G	4663	0.575956
	A/S	4560	0.563233
	S/F	4560	0.563233
	G/S	4467	0.551746
	E/G	4414	0.5452
	S/G	4377	0.54063
	S/A	4228	0.522226
	R/C	4074	0.503205
	S/R	3912	0.483195
	L/I	3907	0.482577
	I/L	3855	0.476155
	Q/H	3499	0.432183
	H/Y	3439	0.424772
	Y/H	3342	0.412791
	Q/K	3332	0.411556
	M/T	3287	0.405997
	T/M	3281	0.405256
	C/R	3243	0.400563
	K/Q	3240	0.400192
	C/Y	3220	0.397722
	H/Q	3195	0.394634
	M/V	3110	0.384135
	R/S	3108	0.383888
	V/G	3081	0.380553
	V/M	3070	0.379194
	A/D	3041	0.375612
	F/S	2930	0.361902
	Y/C	2810	0.34708
	R/W	2570	0.317436
	C/S	2567	0.317066
	T/P	2515	0.310643
	H/N	2495	0.308173
	D/Y	2475	0.305702
	S/C	2454	0.303109
	G/V	2441	0.301503
	E/Q	2418	0.298662
	Q/E	2409	0.29755
	A/E	2395	0.295821
	A/G	2391	0.295327
	G/A	2386	0.294709
	V/F	2331	0.287916
	W/R	2329	0.287669
	M/L	2244	0.27717
	E/A	2133	0.26346
	F/I	2116	0.26136
	P/T	2110	0.260619
	P/A	2085	0.257531
	Y/D	2053	0.253579
	D/H	2013	0.248638
	F/Y	1970	0.243327
	K/T	1961	0.242215
	N/H	1953	0.241227
	S/Y	1937	0.239251
	Y/F	1910	0.235916
	D/V	1899	0.234557
	L/M	1898	0.234434
	S/I	1844	0.227764
	F/C	1824	0.225293
	E/V	1797	0.221958
	N/T	1786	0.2206
	T/K	1722	0.212695
	N/I	1711	0.211336
	G/C	1678	0.20726
	H/D	1672	0.206519
	P/Q	1655	0.204419
	L/Q	1635	0.201949
	C/F	1591	0.196514
	I/F	1586	0.195897
	I/N	1585	0.195773
	F/V	1577	0.194785
	Q/L	1571	0.194044
	P/H	1551	0.191573
	T/R	1504	0.185768
	A/P	1490	0.184039
	N/Y	1472	0.181816
	C/G	1467	0.181198
	T/N	1466	0.181075
	H/P	1461	0.180457
	D/A	1446	0.178604
	Q/P	1420	0.175393
	L/H	1418	0.175146
	W/L	1418	0.175146
	V/D	1413	0.174528
	I/S	1394	0.172181
	Y/S	1387	0.171317
	L/R	1381	0.170576
	M/K	1324	0.163535
	R/L	1279	0.157977
	Y/N	1271	0.156989
	K/M	1205	0.148837
	P/R	1185	0.146367
	R/I	1181	0.145873
	H/L	1134	0.140067
	R/P	1067	0.131792
	V/E	1063	0.131298
	R/T	1044	0.128951
	W/G	997	0.123146
	K/I	876	0.1082
	W/C	867	0.107088
	I/R	850	0.104989
	C/W	787	0.0972072
	L/W	740	0.0914019
	R/M	688	0.0849791
	I/K	630	0.0778151
	M/R	601	0.0742332
	G/W	449	0.0554587
	W/S	345	0.0426131
	S/W	301	0.0371783
	A/C	0	0
	A/F	0	0
	A/H	0	0
	A/I	0	0
	A/K	0	0
	A/L	0	0
	A/M	0	0
	A/N	0	0
	A/Q	0	0
	A/R	0	0
	A/W	0	0
	A/Y	0	0
	C/A	0	0
	C/D	0	0
	C/E	0	0
	C/H	0	0
	C/I	0	0
	C/K	0	0
	C/L	0	0
	C/M	0	0
	C/N	0	0
	C/P	0	0
	C/Q	0	0
	C/T	0	0
	C/V	0	0
	D/C	0	0
	D/F	0	0
	D/I	0	0
	D/K	0	0
	D/L	0	0
	D/M	0	0
	D/P	0	0
	D/Q	0	0
	D/R	0	0
	D/S	0	0
	D/T	0	0
	D/W	0	0
	E/C	0	0
	E/F	0	0
	E/H	0	0
	E/I	0	0
	E/L	0	0
	E/M	0	0
	E/N	0	0
	E/P	0	0
	E/R	0	0
	E/S	0	0
	E/T	0	0
	E/W	0	0
	E/Y	0	0
	F/A	0	0
	F/D	0	0
	F/E	0	0
	F/G	0	0
	F/H	0	0
	F/K	0	0
	F/M	0	0
	F/N	0	0
	F/P	0	0
	F/Q	0	0
	F/R	0	0
	F/T	0	0
	F/W	0	0
	G/F	0	0
	G/H	0	0
	G/I	0	0
	G/K	0	0
	G/L	0	0
	G/M	0	0
	G/N	0	0
	G/P	0	0
	G/Q	0	0
	G/T	0	0
	G/Y	0	0
	H/A	0	0
	H/C	0	0
	H/E	0	0
	H/F	0	0
	H/G	0	0
	H/I	0	0
	H/K	0	0
	H/M	0	0
	H/S	0	0
	H/T	0	0
	H/V	0	0
	H/W	0	0
	I/A	0	0
	I/C	0	0
	I/D	0	0
	I/E	0	0
	I/G	0	0
	I/H	0	0
	I/P	0	0
	I/Q	0	0
	I/W	0	0
	I/Y	0	0
	K/A	0	0
	K/C	0	0
	K/D	0	0
	K/F	0	0
	K/G	0	0
	K/H	0	0
	K/L	0	0
	K/P	0	0
	K/S	0	0
	K/V	0	0
	K/W	0	0
	K/Y	0	0
	L/A	0	0
	L/C	0	0
	L/D	0	0
	L/E	0	0
	L/G	0	0
	L/K	0	0
	L/N	0	0
	L/T	0	0
	L/Y	0	0
	M/A	0	0
	M/C	0	0
	M/D	0	0
	M/E	0	0
	M/F	0	0
	M/G	0	0
	M/H	0	0
	M/M	0	0
	M/N	0	0
	M/P	0	0
	M/Q	0	0
	M/S	0	0
	M/W	0	0
	M/Y	0	0
	N/A	0	0
	N/C	0	0
	N/E	0	0
	N/F	0	0
	N/G	0	0
	N/L	0	0
	N/M	0	0
	N/P	0	0
	N/Q	0	0
	N/R	0	0
	N/V	0	0
	N/W	0	0
	P/C	0	0
	P/D	0	0
	P/E	0	0
	P/F	0	0
	P/G	0	0
	P/I	0	0
	P/K	0	0
	P/M	0	0
	P/N	0	0
	P/V	0	0
	P/W	0	0
	P/Y	0	0
	Q/A	0	0
	Q/C	0	0
	Q/D	0	0
	Q/F	0	0
	Q/G	0	0
	Q/I	0	0
	Q/M	0	0
	Q/N	0	0
	Q/S	0	0
	Q/T	0	0
	Q/V	0	0
	Q/W	0	0
	Q/Y	0	0
	R/A	0	0
	R/D	0	0
	R/E	0	0
	R/F	0	0
	R/N	0	0
	R/V	0	0
	R/Y	0	0
	S/D	0	0
	S/E	0	0
	S/H	0	0
	S/K	0	0
	S/M	0	0
	S/Q	0	0
	S/V	0	0
	T/C	0	0
	T/D	0	0
	T/E	0	0
	T/F	0	0
	T/G	0	0
	T/H	0	0
	T/L	0	0
	T/Q	0	0
	T/V	0	0
	T/W	0	0
	T/Y	0	0
	V/C	0	0
	V/H	0	0
	V/K	0	0
	V/N	0	0
	V/P	0	0
	V/Q	0	0
	V/R	0	0
	V/S	0	0
	V/T	0	0
	V/W	0	0
	V/Y	0	0
	W/A	0	0
	W/D	0	0
	W/E	0	0
	W/F	0	0
	W/H	0	0
	W/I	0	0
	W/K	0	0
	W/M	0	0
	W/N	0	0
	W/P	0	0
	W/Q	0	0
	W/T	0	0
	W/V	0	0
	W/W	0	0
	W/Y	0	0
	Y/A	0	0
	Y/E	0	0
	Y/G	0	0
	Y/I	0	0
	Y/K	0	0
	Y/L	0	0
	Y/M	0	0
	Y/P	0	0
	Y/Q	0	0
	Y/R	0	0
	Y/T	0	0
	Y/V	0	0
	Y/W	0	0
		809611	100
Synonymous		301186	37.2013
Nonsynonymous		508425	62.7987
