## Supplementary material for "Whole-Genome Profiling of Ethyl Methanesulfonate Mutagenesis in Tomato": Table S10

### Sheet: EMS codon frequency table
							Table S10: The frequency of individual mutated codons in the mutagenized population compared with codon usage frequency in tomato.
		Trp	UGG	0.765206					Frequency per thousand mutated codon/Frequency per thousand native codons used for amino acids as per codon usage table
		Met	AUG	0.726878					Second letter
		Glu	GAA$	0.775748					U					C					A					G
			GAG#	0.734862					Amino acid	Codon	EMS	Native	EMS/Native	Amino acid	Codon	EMS	Native	EMS/Native	Amino acid	Codon	EMS	Native	EMS/Native	Amino acid	Codon	EMS	Native	EMS/Native
		Lys	AAA$	0.826292			First letter	U	Phe	UUU	20.653	24.7	0.836156	Ser	UCU	20.6492	23.5	0.87869	Tyr	UAU	16.5982	17.4	0.953917	Cys	UGU	13.5752	10.9	1.24544	U	Third letter
			AAG#	0.719795						UUC	14.098	16.8	0.839164		UCC	12.1435	10.5	1.15653		UAC	11.6362	11.3	1.02975		UGC	8.02907	7.9	1.01634	C
		Phe	UUU$	0.836156					Leu	UUA	18.0798	14.4	1.25554		UCA	20.9471	22	0.95214	Stop	UAA	2.23115	1.2	1.85929	Stop	UGA	2.2888	2.2	1.04037	A
			UUC#	0.839164						UUG	22.6901	22.8	0.99518		UCG	13.5541	6.4	2.11783		UAG	1.63541	0.9	1.81712	Trp	UGG	10.1007	13.2	0.765206	G
		Gln	CAA$	0.863113				C	Leu	CUU	17.192	24.1	0.71336	Pro	CCU	15.9313	18.8	0.84741	His	CAU	17.9165	15.9	1.12682	Arg	CGU	13.1659	7.5	1.75545	U
			CAG#	0.919944						CUC	10.2525	11.5	0.891525		CCC	7.72544	7.2	1.07298		CAC	10.3871	9.3	1.11689		CGC	6.23608	4.2	1.48478	C
		Asp	GAU$	1.28845						CUA	13.3427	10.3	1.29541		CCA	17.315	18.6	0.930912	Gln	CAA	18.8159	21.8	0.863113		CGG	8.14246	6.4	1.27226	A
			GAC#	1.02913						CUG	14.8052	11.5	1.28741		CCG	10.1468	5.4	1.87904		CAG	14.1671	15.4	0.919944		CGA	12.5394	4.4	2.84987	G
		Tyr	UAU$	0.953917				A	Ile	AUU	24.4523	26.6	0.919261	Thr	ACU	22.7631	18.8	1.2108	Asn	AAU	25.6438	28.8	0.890411	Ser	AGU	18.3335	15.2	1.20615	U
			UAC#	1.02975						AUC	15.9678	13.5	1.1828		ACC	10.2237	9.8	1.04324		AAC	18.1163	16.9	1.07197		AGC	10.7637	10.1	1.06572	C
		Asn	AAU$	0.890411						AUA	20.3782	14	1.45559		ACA	21.6966	18	1.20536	Lys	AAA	26.1108	31.6	0.826292	Arg	AGA	15.7487	17.7	0.889759	A
			AAC#	1.07197					Met	AUG	20.2072	27.8	0.726878		ACG	12.4414	5.2	2.39258		AAG	20.8741	29	0.719795		AGG	11.4594	11.7	0.979436	G
		His	CAU$	1.12682				G	Val	GUU	25.321	25.6	0.989101	Ala	GCU	23.8316	28	0.851129	Asp	GAU	28.0883	36.3	0.773782	Gly	GGU	19.0734	20.1	0.948924	U
			CAC#	1.11689						GUC	14.3881	9.9	1.45335		GCC	12.1551	9.8	1.24031		GAC	15.8487	14.4	1.1006		GGC	12.4741	9.3	1.3413	C
		Cys	UGU$	1.24544						GUA	14.957	11.3	1.32363		GCA	19.1848	21	0.913563	Glu	GAA	27.0736	34.9	0.775748		GGA	17.1939	22	0.781541	A
			UGC#	1.01634						GUG	15.5239	15.2	1.02131		GCG	12.059	5.4	2.23314		GAG	18.739	25.5	0.734862		GGG	11.9168	10.6	1.12422	G
		Ile	AUU$	0.919261
			AUC#	1.1828
			AUA#	1.45559
		Gly	GGU	0.948924
			GGC#	1.3413
			GGA$	0.781541
			GGG	1.12422
		Pro	CCU$	0.84741
			CCC	1.07298
			CCA$	0.930912
			CCG#	1.87904
		Ala	GCU$	0.851129
			GCC	1.24031
			GCA$	0.913563
			GCG#	2.23314
		Val	GUU$	0.989101
			GUC#	1.45335
			GUA#	1.32363
			GUG	1.02131
		Thr	ACU$	1.2108
			ACC	1.04324
			ACA	1.20536
			ACG#	2.39258
		Leu	UUA#	1.25554
			UUG$	0.99518
			CUU$	0.71336
			CUC	0.891525
			CUA#	1.29541
			CUG	1.28741
		Ser	UCU$	0.87869
			UCC	1.15653
			UCA$	0.95214			Tomato codon data are from https://solgenomics.net/documents/misc/codon_usage/codon_usage_data/l_esculentum_codon_usage_table.txt
			UCG#	2.11783
			AGU$	1.20615
			AGC#	1.06572
		Arg	CGU	1.75545
			CGC#	1.48478
			CGG	1.27226
			CGA#	2.84987
			AGA$	0.889759
			AGG	0.979436
		Stop	UGA	1.04037
			UAA	1.85929
			UAG	1.81712

### Sheet: EMS codon data
	The data used for calculating codon using frequency in mutagenized population
	Codon	EMS mutations	Total number of mutations x 10-3	Ratio = Total Mutations in a codon / total number of mutations x10-3									Amino acid	Codon	EMS= Number Mutation per 1000 mutated codons	Native= Tomato codon usage frequency per 1000 codons	EMS/tomato ratio
	AAA	13587	520.359	26.1108									Trp	UGG	10.1007	13.2	0.765206
	AAC	9427	520.359	18.1163									Met	AUG	20.2072	27.8	0.726878
	AAG	10862	520.359	20.8741									Glu	GAA$	27.0736	34.9	0.775748
	AAU	13344	520.359	25.6438										GAG#	18.739	25.5	0.734862
	ACA	11290	520.359	21.6966									Lys	AAA$	26.1108	31.6	0.826292
	ACC	5320	520.359	10.2237										AAG#	20.8741	29	0.719795
	ACG	6474	520.359	12.4414									Phe	UUU$	20.653	24.7	0.836156
	ACU	11845	520.359	22.7631										UUC#	14.098	16.8	0.839164
	AGA	8195	520.359	15.7487									Gln	CAA$	18.8159	21.8	0.863113
	AGC	5601	520.359	10.7637										CAG#	14.1671	15.4	0.919944
	AGG	5963	520.359	11.4594									Asp	GAU$	28.0883	21.8	1.28845
	AGU	9540	520.359	18.3335										GAC#	15.8487	15.4	1.02913
	AUA	10604	520.359	20.3782									Tyr	UAU$	16.5982	17.4	0.953917
	AUC	8309	520.359	15.9678										UAC#	11.6362	11.3	1.02975
	AUG	10515	520.359	20.2072									Asn	AAU$	25.6438	28.8	0.890411
	AUU	12724	520.359	24.4523										AAC#	18.1163	16.9	1.07197
	CAA	9791	520.359	18.8159									His	CAU$	17.9165	15.9	1.12682
	CAC	5405	520.359	10.3871										CAC#	10.3871	9.3	1.11689
	CAG	7372	520.359	14.1671									Cys	UGU$	13.5752	10.9	1.24544
	CAU	9323	520.359	17.9165										UGC#	8.02907	7.9	1.01634
	CCA	9010	520.359	17.315									Ile	AUU$	24.4523	26.6	0.919261
	CCC	4020	520.359	7.72544										AUC#	15.9678	13.5	1.1828
	CCG	5280	520.359	10.1468				Gly	GGU	0.948924				AUA#	20.3782	14	1.45559
	CCU	8290	520.359	15.9313					GGC#	1.3413			Gly	GGU	19.0734	20.1	0.948924
	CGA	6525	520.359	12.5394					GGA$	0.781541				GGC#	12.4741	9.3	1.3413
	CGC	3245	520.359	6.23608					GGG	1.12422				GGA$	17.1939	22	0.781541
	CGG	4237	520.359	8.14246				Pro	CCU$	0.84741				GGG	11.9168	10.6	1.12422
	CGU	6851	520.359	13.1659					CCC	1.07298			Pro	CCU$	15.9313	18.8	0.84741
	CUA	6943	520.359	13.3427					CCA$	0.930912				CCC	7.72544	7.2	1.07298
	CUC	5335	520.359	10.2525					CCG#	1.87904				CCA$	17.315	18.6	0.930912
	CUG	7704	520.359	14.8052				Ala	GCU$	0.851129				CCG#	10.1468	5.4	1.87904
	CUU	8946	520.359	17.192					GCC	1.24031			Ala	GCU$	23.8316	28	0.851129
	GAA	14088	520.359	27.0736					GCA$	0.913563				GCC	12.1551	9.8	1.24031
	GAC	8247	520.359	15.8487					GCG#	2.23314				GCA$	19.1848	21	0.913563
	GAG	9751	520.359	18.739				Val	GUU$	0.989101				GCG#	12.059	5.4	2.23314
	GAU	14616	520.359	28.0883					GUC#	1.45335			Val	GUU$	25.321	25.6	0.989101
	GCA	9983	520.359	19.1848					GUA#	1.32363				GUC#	14.3881	9.9	1.45335
	GCC	6325	520.359	12.1551					GUG	1.02131				GUA#	14.957	11.3	1.32363
	GCG	6275	520.359	12.059				Thr	ACU$	1.2108				GUG	15.5239	15.2	1.02131
	GCU	12401	520.359	23.8316					ACC	1.04324			Thr	ACU$	22.7631	18.8	1.2108
	GGA	8947	520.359	17.1939					ACA	1.20536				ACC	10.2237	9.8	1.04324
	GGC	6491	520.359	12.4741					ACG#	2.39258				ACA	21.6966	18	1.20536
	GGG	6201	520.359	11.9168				Leu	UUA#	1.25554				ACG#	12.4414	5.2	2.39258
	GGU	9925	520.359	19.0734					UUG$	0.99518			Leu	UUA#	18.0798	14.4	1.25554
	GUA	7783	520.359	14.957					CUU$	0.71336				UUG$	22.6901	22.8	0.99518
	GUC	7487	520.359	14.3881					CUC	0.891525				CUU$	17.192	24.1	0.71336
	GUG	8078	520.359	15.5239					CUA#	1.29541				CUC	10.2525	11.5	0.891525
	GUU	13176	520.359	25.321					CUG	1.28741				CUA#	13.3427	10.3	1.29541
	UAA	1161	520.359	2.23115				Ser	UCU$	0.87869				CUG	14.8052	11.5	1.28741
	UAC	6055	520.359	11.6362					UCC	1.15653			Ser	UCU$	20.6492	23.5	0.87869
	UAG	851	520.359	1.63541					UCA$	0.95214				UCC	12.1435	10.5	1.15653
	UAU	8637	520.359	16.5982					UCG#	2.11783				UCA$	20.9471	22	0.95214
	UCA	10900	520.359	20.9471					AGU$	1.20615				UCG#	13.5541	6.4	2.11783
	UCC	6319	520.359	12.1435					AGC#	1.06572				AGU$	18.3335	15.2	1.20615
	UCG	7053	520.359	13.5541				Arg	CGU	1.75545				AGC#	10.7637	10.1	1.06572
	UCU	10745	520.359	20.6492					CGC#	1.48478			Arg	CGU	13.1659	7.5	1.75545
	UGA	1191	520.359	2.2888					CGG	1.27226				CGC#	6.23608	4.2	1.48478
	UGC	4178	520.359	8.02907					CGA#	2.84987				CGG	8.14246	6.4	1.27226
	UGG	5256	520.359	10.1007					AGA$	0.889759				CGA#	12.5394	4.4	2.84987
	UGU	7064	520.359	13.5752					AGG	0.979436				AGA$	15.7487	17.7	0.889759
	UUA	9408	520.359	18.0798				Stop	UGA	1.04037				AGG	11.4594	11.7	0.979436
	UUC	7336	520.359	14.098					UAA	1.85929			Stop	UGA	2.2888	2.2	1.04037
	UUG	11807	520.359	22.6901					UAG	1.81712				UAA	2.23115	1.2	1.85929
	UUU	10747	520.359	20.653										UAG	1.63541	0.9	1.81712
	Total	520359
	Notes 1	For calculation of ratio the total number of 5,20,359 mutated codons are taken as denominator. The total number of a given mutated codon is used as numerator. The ratio obtained is multiplied by 1000 to get number of mutations in a given codon per 1000 mutated codons.
	Notes 2	The most preferred codon as per tomato codon usage table taken from Solanaceae Genome Network (SGN) is marked with $ dollar sign, and least preferred codon is marked as # hashtag after the codon letter.
