## Supplementary material for "Whole-Genome Profiling of Ethyl Methanesulfonate Mutagenesis in Tomato": Table S11

### Sheet: Cutlivar Codon Frequency table
	Table S11: The frequency of individual SNPs in natural accessions compared with codon usage frequency in tomato.
	Codon	Cultivar SNPs	Total number of SNPs x 10-3	Ratio = Total SNPs in a codon / total number of SNPs x10-3		Amino acid	Codon	Number of SNPs per 1000 codons in cultivars	Codon usage frequency per 1000 codons in tomato	Cultivars/ tomato ratio
	AAA	239956	9380.56	25.5801		Trp	UGG	5.64998	13.2	0.428029				Frequency per thousand altered codons in cultivars /Frequency per thousand native codons used for amino acids as per tomato codon usage table
	AAC	179620	9380.56	19.1481		Met	AUG	17.8321	27.8	0.641442				Second letter
	AAG	194802	9380.56	20.7666		Glu	GAA$	25.705	34.9	0.736532				U					C					A					G
	AAU	265862	9380.56	28.3418			GAG#	19.6395	25.5	0.770178				Amino acid	Codon	SNPs Frequency in cultivars	Normal frequency in tomato	Cultivar/ tomato ratio	Amino acid	Codon	SNPs Frequency in cultivars	Normal frequency in tomato	Cultivar/ tomato ratio	Amino acid	Codon	SNPs Frequency in cultivars	Normal frequency in tomato	Cultivar/ tomato ratio	Amino acid	Codon	SNPs Frequency in cultivars	Normal frequency in tomato	Cultivar/ tomato ratio
	ACA	201551	9380.56	21.486		Lys	AAA$	25.5801	31.6	0.809498		First letter	U	Phe	UUU	21.2573	24.7	0.860618	Ser	UCU	21.358	23.5	0.908851	Tyr	UAU	15.9487	17.4	0.916593	Cys	UGU	11.6283	10.9	1.06682	U	Third letter
	ACC	118611	9380.56	12.6443			AAG#	20.7666	29	0.716088					UUC	16.0648	16.8	0.956239		UCC	13.2059	10.5	1.25771		UAC	10.7814	11.3	0.95411		UGC	7.48644	7.9	0.94765	C
	ACG	123865	9380.56	13.2044		Phe	UUU$	21.2573	24.7	0.860618				Leu	UUA	17.8481	14.4	1.23945		UCA	20.638	22	0.938091	Stop	UAA	1.50961	1.2	1.25801	Stop	UGA	1.32018	2.2	0.60008	A
	ACU	204280	9380.56	21.7769			UUC#	16.0648	16.8	0.956239					UUG	22.3358	22.8	0.979639		UCG	14.0949	6.4	2.20233		UAG	1.11784	0.9	1.24205	Trp	UGG	5.64998	13.2	0.428029	G
	AGA	143448	9380.56	15.292		Gln	CAA$	17.8777	21.8	0.820079			C	Leu	CUU	18.2156	24.1	0.755836	Pro	CCU	14.8177	18.8	0.788174	His	CAU	16.1372	15.9	1.01492	Arg	CGU	9.86732	7.5	1.31564	U
	AGC	107128	9380.56	11.4202			CAG#	13.6636	15.4	0.887245					CUC	12.1817	11.5	1.05928		CCC	8.38585	7.2	1.1647		CAC	9.99418	9.3	1.07464		CGC	5.94389	4.2	1.41521	C
	AGG	104195	9380.56	11.1075		Asp	GAU$	26.6014	21.8	1.22025					CUA	15.6003	10.3	1.5146		CCA	17.2088	18.6	0.925203	Gln	CAA	17.8777	21.8	0.820079		CGG	6.63681	6.4	1.037	A
	AGU	161209	9380.56	17.1854			GAC#	17.2932	15.4	1.12294					CUG	16.4129	11.5	1.42721		CCG	10.4532	5.4	1.93578		CAG	13.6636	15.4	0.887245		CGA	9.15915	4.4	2.08163	G
	AUA	175751	9380.56	18.7357		Tyr	UAU$	15.9487	17.4	0.916593			A	Ile	AUU	26.724	26.6	1.00466	Thr	ACU	21.7769	18.8	1.15835	Asn	AAU	28.3418	28.8	0.98409	Ser	AGU	17.1854	15.2	1.13062	U
	AUC	155067	9380.56	16.5307			UAC#	10.7814	11.3	0.95411					AUC	16.5307	13.5	1.22449		ACC	12.6443	9.8	1.29024		AAC	19.1481	16.9	1.13302		AGC	11.4202	10.1	1.13071	C
	AUG	167275	9380.56	17.8321		Asn	AAU$	28.3418	28.8	0.98409					AUA	18.7357	14	1.33826		ACA	21.486	18	1.19367	Lys	AAA	25.5801	31.6	0.809498	Arg	AGA	15.292	17.7	0.863957	A
	AUU	250686	9380.56	26.724			AAC#	19.1481	16.9	1.13302				Met	AUG	17.8321	27.8	0.641442		ACG	13.2044	5.2	2.53931		AAG	20.7666	29	0.716088		AGG	11.1075	11.7	0.949363	G
	CAA	167703	9380.56	17.8777		His	CAU$	16.1372	15.9	1.01492			G	Val	GUU	26.2984	25.6	1.02728	Ala	GCU	23.6394	28	0.844265	Asp	GAU	26.6014	21.8	1.22025	Gly	GGU	20.6601	20.1	1.02786	U
	CAC	93751	9380.56	9.99418			CAC#	9.99418	9.3	1.07464					GUC	13.8388	9.9	1.39786		GCC	12.4602	9.8	1.27145		GAC	17.2932	15.4	1.12294		GGC	12.1766	9.3	1.30931	C
	CAG	128172	9380.56	13.6636		Cys	UGU$	11.6283	10.9	1.06682					GUA	17.2657	11.3	1.52794		GCA	21.7387	21	1.03518	Glu	GAA	25.705	34.9	0.736532		GGA	17.2491	22	0.784049	A
	CAU	151376	9380.56	16.1372			UGC#	7.48644	7.9	0.94765					GUG	18.1597	15.2	1.19472		GCG	12.6109	5.4	2.33535		GAG	19.6395	25.5	0.770178		GGG	12.0863	10.6	1.14021	G
	CCA	161428	9380.56	17.2088		Ile	AUU$	26.724	26.6	1.00466
	CCC	78664	9380.56	8.38585			AUC#	16.5307	13.5	1.22449
	CCG	98057	9380.56	10.4532			AUA#	18.7357	14	1.33826
	CCU	138998	9380.56	14.8177		Gly	GGU	20.6601	20.1	1.02786
	CGA	85918	9380.56	9.15915			GGC#	12.1766	9.3	1.30931
	CGC	55757	9380.56	5.94389			GGA$	17.2491	22	0.784049
	CGG	62257	9380.56	6.63681			GGG	12.0863	10.6	1.14021
	CGU	92561	9380.56	9.86732		Pro	CCU$	14.8177	18.8	0.788174
	CUA	146340	9380.56	15.6003			CCC	8.38585	7.2	1.1647
	CUC	114271	9380.56	12.1817			CCA$	17.2088	18.6	0.925203
	CUG	153962	9380.56	16.4129			CCG#	10.4532	5.4	1.93578
	CUU	170873	9380.56	18.2156		Ala	GCU$	23.6394	28	0.844265
	GAA	241127	9380.56	25.705			GCC	12.4602	9.8	1.27145
	GAC	162220	9380.56	17.2932			GCA$	21.7387	21	1.03518
	GAG	184230	9380.56	19.6395			GCG#	12.6109	5.4	2.33535
	GAU	249536	9380.56	26.6014		Val	GUU$	26.2984	25.6	1.02728
	GCA	203921	9380.56	21.7387			GUC#	13.8388	9.9	1.39786
	GCC	116884	9380.56	12.4602			GUA#	17.2657	11.3	1.52794
	GCG	118297	9380.56	12.6109			GUG	18.1597	15.2	1.19472
	GCU	221751	9380.56	23.6394		Thr	ACU$	21.7769	18.8	1.15835
	GGA	161806	9380.56	17.2491			ACC	12.6443	9.8	1.29024
	GGC	114223	9380.56	12.1766			ACA	21.486	18	1.19367
	GGG	113376	9380.56	12.0863			ACG#	13.2044	5.2	2.53931
	GGU	193803	9380.56	20.6601		Leu	UUA#	17.8481	14.4	1.23945
	GUA	161962	9380.56	17.2657			UUG$	22.3358	22.8	0.979639
	GUC	129816	9380.56	13.8388			CUU$	18.2156	24.1	0.755836
	GUG	170348	9380.56	18.1597			CUC	12.1817	11.5	1.05928
	GUU	246694	9380.56	26.2984			CUA#	15.6003	10.3	1.5146
	UAA	14161	9380.56	1.50961			CUG	16.4129	11.5	1.42721
	UAC	101136	9380.56	10.7814		Ser	UCU$	21.358	23.5	0.908851
	UAG	10486	9380.56	1.11784			UCC	13.2059	10.5	1.25771
	UAU	149608	9380.56	15.9487			UCA$	20.638	22	0.938091
	UCA	193596	9380.56	20.638			UCG#	14.0949	6.4	2.20233
	UCC	123879	9380.56	13.2059			AGU$	17.1854	15.2	1.13062
	UCG	132218	9380.56	14.0949			AGC#	11.4202	10.1	1.13071
	UCU	200350	9380.56	21.358		Arg	CGU	9.86732	7.5	1.31564
	UGA	12384	9380.56	1.32018			CGC#	5.94389	4.2	1.41521
	UGC	70227	9380.56	7.48644			CGG	6.63681	6.4	1.037
	UGG	53000	9380.56	5.64998			CGA#	9.15915	4.4	2.08163
	UGU	109080	9380.56	11.6283			AGA$	15.292	17.7	0.863957
	UUA	167425	9380.56	17.8481			AGG	11.1075	11.7	0.949363
	UUC	150697	9380.56	16.0648		Stop	UGA	1.32018	2.2	0.60008
	UUG	209522	9380.56	22.3358			UAA	1.50961	1.2	1.25801
	UUU	199405	9380.56	21.2573			UAG	1.11784	0.9	1.24205
	Total	9380562
