## Supplementary material for "Whole-Genome Profiling of Ethyl Methanesulfonate Mutagenesis in Tomato": Table S12

### Sheet: Observed versus Predicted NS AA
	Table S12: The frequency of nonsynonymous mutations for individual codons compared with the theoretically predicted frequency.
			Amino acid	Codon	Number of Synonymous mutations	Nonsynonymous mutations						Amino acid	Codon	Number of Synonymous mutations	Nonsynonymous mutations						Amino acid	Codon	Number of Synonymous mutations	Nonsynonymous mutations						Amino acid	Codon	Number of Synonymous mutations	Nonsynonymous mutations
						Total Number	Amino acid	Codon Altered to*	Number of mutated AA	Percent of NS mutated AA#	Theoretically predicted Percentage$				Total Number	Amino acid	Codon Altered to*	Number of mutated AA	Percent of NS mutated AA	Theoretically predicted Percentage				Total Number	Amino acid	Codon Altered to*	Number of mutated AA	Percent of NS mutated AA	Theoretically predicted Percentage				Total Number	Amino acid	Codon Altered to*	Number of mutated AA	Percent of NS mutated AA	Theoretically predicted Percentage
			Phe	UUU	9626	18144	Cys	UGU UGC	1824	10.5	12.5	Ser	UCU	34232	32058	Ala	GCU GCC GCA GCG	4228	13.1886	16.66	Tyr	UAU	8667	14734	Asn	AAU AAC	1271	8.62631	12.5	Cys	UGU	4849	13241	Arg	CGU CGC	3243	24.4921	12.5
																									Asp	GAU GAC	2053	13.9338	12.5					Gly	GGU GGC	1467	11.0792	12.5
							Ile	AUU AUC	2116	11.66	12.5					Cys	UGU UGC	2454	7.65488	8.33					Cys	UGU UGC	2810	19.0715	12.5					Phe	UUU UUC	1591	12.0157	12.5
																						UAC			His	CAU CAC	3342	22.6822	12.5		UGC			Ser	AGU AGC UCU UCC	2567	19.3868	25
							Leu	UUA UUG CUU CUC	7727	42.58	37.5					Leu	UUA UUG	5659	17.6524	8.33					Phe	UUU UUC	1910	12.9632	12.5					Trp	UGG	787	5.94366	12.5
													UCC												Ser	UCU UCC	1387	9.4136	12.5					Tyr	UAU UAC	3220	24.3184	12.5
				UUC			Ser	UCU UCC	2930	16.14	12.5					Phe	UUU UUC	4560	14.2242	8.33					Stop	UAA UAG	1961	13.3094	25					STOP	UGA	366	2.76414	12.5
																					Stop	UAA	1073	2727	Glu	GAA,GAG	357	13.0913	13.33	Stop	UGA	0	2389	Cys	UGU UGC	246	10.2972	25.5
							Tyr	UAU UAC	1970	10.85	12.5					Pro	CCU CCC CCA CCG	6238	19.4585	16.66														Gly	GGA	224	9.37631	12.5
																									Lys	AAA AAG	230	8.43418	13.33					Leu	UUA	294	12.3064	12.5
							Val	GUU GUC	1577	8.69	12.5		UCA			Thr	ACU ACC ACA ACG	5021	15.6622	16.66														Arg	CGA AGA	1086	45.4584	25.5
																									Leu	UUA UUG	294	10.7811	13.33					Ser	UCA	171	7.15781	12.5
			Leu	UUA	38415	27730	Ile	AUA	3907	14.09	7.14					Trp	UGG	301	0.938923	4.16														Trp	UGG	368	15.4039	12.5
							Met	AUG	1898	6.83	7.14											UAG			Gln	CAA CAG	793	29.0796	13.33	Trp	UGG	0	6324	Arg	AGG CGG	2329	36.828	22.22
							Phe	UUU UUC	9575	34.53	28.57					Tyr	UAU UAC	1937	6.04217	8.33														Cys	UGU UGC	867	13.7097	22.22
				UUG			Ser	UCA UCG	4961	17.89	14.28		UCG												Ser	UCA UCG	171	6.27063	13.33					Gly	GGG	997	15.7653	11.11
							Trp	UGG	740	2.67	7.14					Stop	UAA, UAG UGA	1660	5.17811	12.5														Leu	UUG	1418	22.4225	11.11
							Val	GUA GUG	5391	19.44	14.28														Trp	UGG	368	13.4947	6.66					Ser	UCG	345	5.45541	11.11
							Stop	UAA, UAG UGA	1258	4.54	21.42														Tyr	UAU UAC	514	18.8486	26.66					STOP	UGA UAG	368	5.8191	22.22
			Leu	CUU	38415	30381	Ile	AUU AUC AUA	3907	12.86	13.63	Pro	CCU	21002	20809	Ala	GCU GCC GCA GCG	2085	9.98085	16.66	His	CAU	6335	18159	Arg	CGU CGC	4763	26.2294	12.5	Arg	CGU	18443	32566	Cys	UGU UGC	4074	12.51	9.09
							Arg	CGU CGC CGA CGG	1381	4.54	18.18														Asn	AAU AAC	2495	13.7397	12.5
							Met	AUG	1898	6.24	4.54					Arg	CGU CGC CGA CGG	1185	5.67257	16.66					Asp	GAU GAC	1672	9.20756	12.5					Gln	CAA CAG	5807	17.83	9.09
				CUC									CCC												Gln	CAA CAG	3195	17.5946	25
							His	CAU CAC	1418	4.66	9.09					Gln	CAA CAG	1655	7.92245	8.33		CAC			Leu	CUU CUC	1134	6.24484	12.5		CGC			Gly	GGU GGC GGA GGG	6711	20.61	18.18
																									Pro	CCU CCC	1461	8.0456	12.5
							Phe	UUU UUC	9575	31.51	9.09					His	CAU CAC	1551	7.42461	8.33					Tyr	UAU UAC	3439	18.9383	12.5					His	CAU CAC	5425	16.66	9.09
				CUA									CCA								Gln	CAA	7278	17747	Arg	CGA CGG	5516	29.7519	12.5
							Gln	CAA CAG	1635	5.38	9.09					Leu	CUU CUC CUA CUG	6157	29.4734	16.33					Glu	GAA GAG	2409	12.9935	12.5		CGA			Leu	CUU CUC CUA CUG	1279	3.93	18.18
																									His	CAU CAC	3499	18.8727	25
				CUG			Pro	CCU CCC CCA CCG	5176	17.03	18.18					Ser	UCU UCC UCA UCG	6147	29.4256	16.33		CAG			Leu	CUA CUG	1571	8.47357	12.5					Pro	CCU CCC CCA CCG	1067	3.28	18.18
													CCG												Lys	AAA AAG	3332	17.972	12.5					Ser	AGU AGC	3108	9.54	9.09
							Val	GUU GUC GUA GUG	5391	17.74	18.18					Thr	ACU ACC ACA ACG	2110	10.1005	16.33					Pro	CCA CCG	1420	7.65912	12.5		CGG
																									Stop	UAA UAG	793	4.27724	12.5					Trp	UGG	2570	7.89	4.54
																																		STOP	UGA	2525	7.75	4.54
			Ile	AUU	15828	32100	Arg	AGA	850	2.64	4.76	Thr	ACU	23932	32727	Ala	GCU GCC GCA GCG	8640	26.4002	16.66	Asn	AAU	12821	23174	Asp	GAU GAC	6901	29.101	12.5	Ser	AGU	34232	22878	Arg	CGU CGC AGA AGG	3912	17.0994	37.5
							Asn	AAU AAC	1585	4.93	9.52					Arg	AGA AGG	1504	4.59559	8.33					His	CAU CAC	1953	8.23564	12.5
							Leu	CUU CUC CUA	3855	12	19.04														Ile	AUU AUC	1711	7.21515	12.5					Asn	AAU AAC	5270	23.0352	12.5
				AUC			Lys	AAA	630	1.96	4.76					Asn	AAU AAC	1466	4.47948	8.33					Lys	AAA AAG	5077	21.4093	25
							Met	AUG	4818	15	14.28		ACC									AAC			Ser	AGU AGC	4814	20.3002	12.5					Cys	UGU UGC	2454	10.7265	12.5
							Phe	UUU UUC	1586	4.94	9.52					Ile	AUU AUC AUA	8035	24.5516	12.5					Thr	ACU ACC	1786	7.53142	12.5
				AUA			Ser	AGU AGC	1394	4.34	9.52														Tyr	UAU UAC	1472	6.2073	12.5		AGC			Gly	GGU GGC	4377	19.1319	12.5
							Thr	ACU ACC ACA	6740	20.99	14.28					Lys	AAA AAG	1722	5.26171	8.33	Lys	AAA	10685	26911	Arg	AGA AGG	4962	18.4386	12.5
							Val	GUU GUC GUA	10642	33.15	14.28		ACA												Asn	AAU AAC	5772	21.4485	25					Ile	AUU AUC	1844	8.06015	12.5
			Met	AUG	0	16241	Arg	AGG	601	3.7	11.11					Met	AUG	3281	10.0254	4.16					Glu	GAA GAG	7652	28.4345	12.5
							Ile	AUU AUC AUA	5675	34.94	33.33														Gln	CAA CAG	3240	12.0397	12.5					Thr	ACU ACC	5021	21.9468	12.5
																Pro	CCU CCC CCA CCG	2515	7.68479	16.66					Ile	AUA	876	3.25517	6.25
							Leu	UUG CUG	2244	13.81	22.22		ACG																	Arg	AGA	18443	22582	Gly	GGA GGG	6711	29.7184	14.28
																						AAG			Met	AUG	1205	4.47772	6.25					Ile	AUA	1181	5.22983	7.14
							Lys	AAG	1324	8.15	11.11																							Lys	AAA AAG	4755	21.0566	14.28
																Ser	UCU UCC UCA UCG	5564	17.0013	25					Thr	ACA ACG	1961	7.28698	12.5					Met	AUG	688	3.04667	7.14
							Thr	ACG	3287	20.23	11.11																				AGG			Ser	AGU AGC	3108	13.7632	28.57
																									STOP	UAA UAG	1243	4.61893	12.5					Thr	ACA ACG	1044	4.62315	14.28
							Val	GUG	3110	19.14	11.11																							Trp	UGG	2570	11.3807	7.14
																																		STOP	UGA	2525	11.1815	7.14
			Val	GUU	22425	36708	Ala	GCU GCC GCA GCG	8993	24.49	16.66	Ala	GCU	21685	33489	Asp	GAU GAC	3041	8.98402	8.33	Asp	GAU	11461	26498	Ala	GCU GCC	1446	5.45702	12.5	Gly	GGU	24890	29059	Ala	GCU GCC GCA GCG	2386	8.21	16.66
																Glu	GAA GAG	2395	7.07554	8.33					Asn	AAU AAC	8342	31.4816	12.5					Arg	CGU CGC CGA CGG	7092	24.41	25
							Asp	GAU GAC	1413	3.84	8.33														Glu	GAA GAG	5660	21.3601	25
				GUC									GCC			Gly	GGU GGC GGA GGG	2391	7.06372	16.66					Gly	GGU GGC	4663	17.5976	12.5		GGC			Asp	GAU GAC	4879	16.79	8.33
							Glu	GAA GAG	1063	2.89	8.33											GAC			His	CAU CAC	2013	7.5968	12.5
																Pro	CCU CCC CCA CCG	1490	4.4019	16.66					Tyr	UAU UAC	2475	9.34033	12.5					Cys	UGU UGC	1678	5.77	8.33
							Gly	GGU GGC GGA GGG	3081	8.39	16.66														Val	GUU GUC	1899	7.16658	12.5		GGA			Glu	GAA GAG	4909	16.89	8.33
				GUA			Ile	AUU AUC AUA	11625	31.66	12.5		GCA			Ser	UcU UCC UCA UCG	4560	13.4716	16.66	Glu	GAA	8612	28332	Ala	GCA GCG	2133	7.52859	12.5					Ser	AGU AGC	4467	15.37	8.33
																									Asp	GAU GAC	6417	22.6493	25
							Leu	UUA UUG CUU CUC CUA CUG	5132	13.98	25					Thr	ACU ACC ACA ACG	9370	27.6818	16.66					Gln	CAA CAG	2418	8.53452	12.5					Trp	UGG	449	1.55	4.16
				GUG			Met	AUG	3070	8.36	4.16		GCG									GAG			Gly	GGA GGG	4414	15.5796	12.5		GGG
																Val	GUU GUC GUA GUG	10602	31.3215	16.66					Lys	AAA AAG	9304	32.8392	12.5					Val	GUU GUC GUA GUG	2441	8.4	16.66
																									Val	GUA GUG	1797	6.34265	12.5
							Phe	UUU UUC	2331	6.35	8.33														STOP	UAA UAG	1849	6.52619	12.5					STOP	UGA	758	2.61	4.16
*- The mutated codons are shown as tall letters .
#- The percent nonsynonymous mutations= Total number of nonsynonymous mutations generating a changed amino acid/ Total number of nonsynonymous mutations in all changed amino acids from the parental amino acids X 100
$- The theoretical percent nonsynonymous mutations= Total number of possible nonsynonymous mutations generating a changed amino acid/ Total number of possible nonsynonymous mutations in all changed amino acids from the parental amino acids X 100. The values for each amino acid is taken from the accompanying table presented in the next sheet modified from Wu and Tan (2005) BBRC 337: 692-700.
Note 1- For Serine, Leucine, Arginine encoded by six codons, the total number of synonymous mutations encoded by both set of the codons were considered as one unit. Therefore the same number of synonymous mutations appear for these amino acids at two respective places.
Note 2-For Serine, Leucine, Arginine encoded by six codons, the nonsynonymous mutations encoded by both sets of codons are shown at both places. The amino acids coded by only single set of codons is shown against that specific codon set. For calculation of total amino acid overlapping amino acids number are included in calculations for both sets of codons as such.
Note 3- The theoretically predicted percentage is based on assumption that there is no bias in mutations, and all changes are purely random. It does not take in account that transitions are the major percent of change than the transversion. Consistent with this, the percent nonsynonymous mutations due to transversions are less than the theoretically calculated percentage, while for transitions th…
:

### Sheet: Predicted NS Amino Acids
	The table shows amino acids encoded by mutated codon and the theoritically calculated proportion in nonsynonymous mutatations. The table is adapted and modified from Wu and Yan (2005, Biochemical and Biophysical Research Communications 337: 692–700).
	Table: Mutated amino acids and their predicted proportions
	Original amino acid	RNA codon	Mutated Amino Acids translated from the Changed Codon			Total Number of Nonsynonymous Amino Acids Changes with their Predicted Proportions
			Mutation in First codon	Mutation in Second Codon	Mutation in Third Codon
	Phe	UUU	Leu, Ile, Val	Ser, Tyr, Cys	Phe, Leu, Leu	2Cys + 2Ile + 6Leu + 2Ser + 2Val + 2Tyr 2/16 + 2/16 + 6/16 + 2/16 + 2/16 + 2/16
		UUC	Leu, Ile, Val	Ser, Tyr, Cys	Phe, Leu, Leu
	Leu	UUA	Leu, Ile, Val	Ser, STOP, STOP	Phe, Phe, Leu	4Phe + Ile + Met + 2Ser + 2Val + Trp + 3STOP 4/14 + 1/14 + 1/14 + 2/14 + 2/14 + 1/14 + 3/14
		UUG	Leu, Met, Val	Ser, Trp, STOP	Phe, Phe, Leu
	Leu	CUU	Phe, Ile, Val	Pro, His, Arg	Leu, Leu, Leu	2Phe + 2His + 3Ile + Met + 4Pro + 2Gln + 4Arg + 4Val 2/22 + 2/22 + 3/22 + 1/22 + 4/22 + 2/22 + 4/22 + 4/22
		CUC	Phe, Ile, Val	Pro, His, Arg	Leu, Leu, Leu
		CUA	Leu, Ile, Val	Pro, Gln, Arg	Leu, Leu, Leu
		CUG	Leu, Met, Val	Pro, Gln, Arg	Leu, Leu, Leu
	Ile	AUU	Phe, Leu, Val	Thr, Asn, Ser	Ile, Ile, Met	2Phe + Lys + 4Leu + 3Met + 2Asn + Arg + 2Ser + 3Thr + 3Val 2/21 + 1/21 + 4/21 + 3/21 + 2/21 + 1/21 + 2/21 + 3/21 + 3/21
		AUC	Phe, Leu, Val	Thr, Asn, Ser	Ile, Ile, Met
		AUA	Leu, Leu, Val	Thr, Lys, Arg	Ile, Ile, Met
	Met	AUG	Leu, Leu, Val	Thr, Lys, Arg	Ile, Ile, Ile	3Ile + Lys + 2Leu + Arg + Thr + Val 3/9 + 1/9 + 2/9 + 1/9 + 1/9 + 1/9
	Val	GUU	Phe, Leu, Ile	Ala, Asp, Gly	Val, Val, Val	4Ala + 2Asp + 2Glu + 2Phe + 4Gly + 3Ile + 6Leu + Met 4/24 + 2/24 + 2/24 + 2/24 + 4/24 + 3/24 + 6/24 + 1/24
		GUC	Phe, Leu, Ile	Ala, Asp, Gly	Val, Val, Val
		GUA	Leu, Leu, Ile	Ala, Glu, Gly	Val, Val, Val
		GUG	Leu, Leu, Met	Ala, Glu, Gly	Val, Val, Val
	Ser	UCU	Pro, Thr, Ala	Phe, Tyr, Cys	Ser, Ser, Ser	4Ala + 2Cys + 2Phe + 2Leu + 4Pro + 4Thr + Trp + 2Tyr + 3STOP 4/24 + 2/24 + 2/24 + 2/24 + 4/24 + 4/24 + 1/24 + 2/24 + 3/24
		UCC	Pro, Thr, Ala	Phe, Tyr, Cys	Ser, Ser, Ser
		UCA	Pro, Thr, Ala	Leu, STOP, STOP	Ser, Ser, Ser
		UCG	Pro, Thr, Ala	Leu, STOP, Trp	Ser, Ser, Ser
	Pro	CCU	Ser, Thr, Ala	Leu, His, Arg	Pro, Pro, Pro	4Ala + 2His + 4Leu + 2Gln + 4Arg + 4Ser + 4Thr 4/24 + 2/24 + 4/24 + 2/24 + 4/24 + 4/24 + 4/24
		CCC	Ser, Thr, Ala	Leu, His, Arg	Pro, Pro, Pro
		CCA	Ser, Thr, Ala	Leu, Gln, Arg	Pro, Pro, Pro
		CCG	Ser, Thr, Ala	Leu, Gln, Arg	Pro, Pro, Pro
	Thr	ACU	Ser, Pro, Ala	Ile, Asn, Ser	Thr, Thr, Thr	4Ala + 2Arg + 2Asn + 3Ile + 2Lys + Met + 4Pro + 6Ser 4/24 + 2/24 + 2/24 + 3/24 + 2/24 + 1/24 + 4/24 + 6/24
		ACC	Ser, Pro, Ala	Ile, Asn, Ser	Thr, Thr, Thr
		ACA	Ser, Pro, Ala	Ile, Lys, Arg	Thr, Thr, Thr
		ACG	Ser, Pro, Ala	Met, Lys, Arg	Thr, Thr, Thr
	Ala	GCU	Ser, Pro, Thr	Val, Asp, Gly	Ala, Ala, Ala	2Asp + 2Glu + 4Gly + 4Pro + 4Ser + 4Thr + 4Val 2/24 + 2/24 + 4/24 + 4/24 + 4/24 + 4/24 + 4/24
		GCC	Ser, Pro, Thr	Val, Asp, Gly	Ala, Ala, Ala
		GCA	Ser, Pro, Thr	Val, Glu, Gly	Ala, Ala, Ala
		GCG	Ser, Pro, Thr	Val, Glu, Gly	Ala, Ala, Ala
	Tyr	UAU	His, Asn, Asp	Phe, Ser, Cys	Tyr, STOP, STOP	2Cys + 2Asp + 2Phe + 2His + 2Asn + 2Ser + 4STOP 2/16 + 2/16 + 2/16 + 2/16 + 2/16 + 2/16 + 4/16
		UAC	His, Asn, Asp	Phe, Ser, Cys	Tyr, STOP, STOP
	Stop	UAA	Gln, Lys, Glu	Leu, Ser, STOP	Tyr, Tyr, STOP	2Glu + 2Lys + 2Leu + 2Gln + 2Ser + Trp + 4Tyr 2/15 + 2/15 + 2/15 + 2/15 + 2/15 + 1/15 + 4/15
		UAG	Gln, Lys, Glu	Leu, Ser, Trp	Tyr, Tyr, STOP
	His	CAU	Tyr, Asn, Asp	Leu, Pro, Arg	His, Gln, Gln,	2Asp + 2Leu + 2Asn + 2Pro + 4Gln + 2Arg + 2Tyr 2/16 + 2/16 + 2/16 + 2/16 + 4/16 + 2/16 + 2/16
		CAC	Tyr, Asn, Asp	Leu, Pro, Arg	His, Gln, Gln
	Gln	CAA	Lys, Glu, STOP	Leu, Pro, Arg	His, His, Gln	2Glu + 4His + 2Lys + 2Leu + 2Pro + 2Arg + 2STOP 2/16 + 4/16 + 2/16 + 2/16 + 2/16 + 2/16 + 2/16
		CAG	Lys, Glu, STOP	Leu, Pro, Arg	His, His, Gln
	Asn	AAU	Tyr, His, Asp	Ile, Thr, Ser	Asn, Lys, Lys	2Asp + 2His + 2Ile + 4Lys + 2Ser + 2Thr + 2Tyr
		AAC	Tyr, His, Asp	Ile, Thr, Ser	Asn, Lys, Lys	2/16 + 2/16 + 2/16 + 4/16 + 2/16 + 2/16 + 2/16
	Lys	AAA	STOP, Gln, Glu	Ile, Thr, Arg	Asn, Asn, Lys	2Glu + Ile + Met + 4Asn + 2Gln + 2Arg + 2Thr + 2STOP 2/16 + 1/16 + 1/16 + 4/16 + 2/16 + 2/16 + 2/16 + 2/16
		AAG	STOP, Gln, Glu	Met, Thr, Arg	Asn, Asn, Lys
	Asp	GAU	Tyr, His, Asn	Val, Ala, Gly	Asp, Glu, Glu	2Ala + 4Glu + 2Gly + 2His + 2Asn + 2Val + 2Tyr 2/16 + 4/16 + 2/16 + 2/16 + 2/16 + 2/16 + 2/16
		GAC	Tyr, His, Asn	Val, Ala, Gly	Asp, Glu, Glu
	Glu	GAA	STOP, Gln, Lys	Val, Ala, Gly	Asp, Asp, Glu	2Ala + 4Asp + 2Gly + 2Lys + 2Gln + 2Val + 2STOP 2/16 + 4/16 + 2/16 + 2/16 + 2/16 + 2/16 + 2/16
		GAG	STOP, Gln, Lys	Val, Ala, Gly	Asp, Asp, Glu
	Cys	UGU	Arg, Ser, Gly	Phe, Ser, Tyr	Cys, Trp, STOP	2Phe + 2Gly + 2Arg + 4Ser + 2Trp + 2Tyr + 2STOP 2/16 + 2/16 + 2/16 + 4/16 + 2/16 + 2/16 + 2/16
		UGC	Arg, Ser, Gly	Phe, Ser, Tyr	Cys, Trp, STOP
	Stop	UGA	Arg, Arg, Gly	Leu, Ser, STOP	Cys, Cys, Trp	2Cys + Gly + Leu + 2Arg + Ser + Trp 2/8 + 1/8 + 1/8 + 2/8 + 1/8 + 1/8
	Trp	UGG	Arg, Arg, Gly	Leu, Ser, STOP	Cys, Cys, STOP	2Cys + Gly + Leu + 2Arg + Ser + 2STOP 2/9 + 1/9 + 1/9 + 2/9 + 1/9 + 2/9
	Arg	CGU	Cys, Ser, Gly	Leu, Pro, His	Arg, Arg, Arg	2Cys + 4Gly + 2His + 4Leu + 4Pro + 2Gln + 2Ser + Trp + STOP 2/22 + 4/22 + 2/22 + 4/22 + 4/22 + 2/22 + 2/22 + 1/22 + 1/22
		CGC	Cys, Ser, Gly	Leu, Pro, His	Arg, Arg, Arg
		CGA	STOP, Arg, Gly	Leu, Pro, Gln	Arg, Arg, Arg
		CGG	Trp, Arg, Gly	Leu, Pro, Gln	Arg, Arg, Arg
	Ser	AGU	Cys, Arg, Gly	Ile, Thr, Asn	Ser, Arg, Arg	2Cys + 2Gly + 2Ile + 2Asn + 6Arg + 2Thr 2/16 + 2/16 + 2/16 + 2/16 + 6/16 + 2/16
		AGC	Cys, Arg, Gly	Ile, Thr, Asn	Ser, Arg, Arg
	Arg	AGA	STOP, Arg, Gly	Ile, Thr, Lys	Ser, Ser, Arg	2Gly + Ile + 2Lys + Met + 4Ser + 2Thr + Trp + STOP 2/14 + 1/14 + 2/14 + 1/14 + 4/14 + 2/14 + 1/14 + 1/14
		AGG	Trp, Arg, Gly	Met, Thr, Lys	Ser, Ser, Arg
	Gly	GGU	Cys, Arg, Ser	Val, Ala, Asp	Gly, Gly, Gly	4Ala + 2Cys + 2Asp + 2Glu + 6Arg + 2Ser + 4Val + Trp + STOP 4/24 + 2/24 + 2/24 + 2/24 + 6/24 + 2/24 + 4/24 + 1/24 + 1/24
		GGC	Cys, Arg, Ser	Val, Ala, Asp	Gly, Gly, Gly
		GGA	STOP, Arg, Arg	Val, Ala, Glu	Gly, Gly, Gly
		GGG	Trp, Arg, Arg	Val, Ala, Glu	Gly, Gly, Gly
