## Supplementary material for "Whole-Genome Profiling of Ethyl Methanesulfonate Mutagenesis in Tomato": Table S14

### Sheet: Sheet1
	Table S14: Revalidation of mutations by Sanger sequencing.
	Chromosome	Location	Reference	Altered	Line Number	Homozygous/Heterozygous	Sanger Confirmation
	4	7377400	T	G	25	Homo	Yes
	4	7377409	G	A	25	Hetero	Yes
	4	7377496	C	T	25	Hetero	Yes
	4	7377527	T	C	25	Homo	Yes
	4	7377539	G	A	25	Hetero	Yes
	4	7377549	C	T	25	Hetero	Yes
	4	7377581	G	C	25	Hetero	Yes
	4	7377664	A	G	25	Homo	Yes
	4	7377704	C	T	25	Hetero	Yes
	4	7377788	T	C	25	Hetero	Yes
	4	7377808	A	T	25	Hetero	Yes
	8	59748449	T	C	25	Homo	Yes
	8	59748485	T	C	25	Homo	Yes
	8	59748521	G	A	25	Homo	Yes
	8	59748557	G	C	25	Homo	Yes
	8	59748563	T	A	25	Homo	Yes
	8	59748607	T	C	25	Hetero	Yes
	8	59748620	C	T	25	Homo	Yes
	8	59748664	T	C	25	Homo	Yes
	8	59748674	C	T	25	Homo	Yes
	8	59748731	A	G	25	Homo	Yes
	8	59748749	G	T	25	Homo	Yes
	8	59748797	G	A	25	Homo	Yes
	8	59748805	T	C	25	Homo	Yes
	8	59748989	G	A	25	Hetero	Yes
	8	59749031	T	C	25	Hetero	Yes
	8	59749076	G	A	25	Hetero	Yes
	8	59749088	G	A	25	Hetero	Yes
	8	59749202	T	C	25	Hetero	Yes
	8	59749256	A	G	25	Hetero	Yes
	8	59749259	T	A	25	Hetero	Yes
	8	59749262	G	A	25	Hetero	Yes
	8	59749277	G	A	25	Hetero	Yes
	8	59749328	G	A	25	Hetero	Yes
	8	59749340	C	G	25	Hetero	Yes
	8	59749359	C	G	25	Hetero	Yes
	8	59749374	G	T	25	Hetero	Yes
	8	59749388	C	T	25	Hetero	Yes
	8	59749407	T	C	25	Hetero	Yes
	8	59749444	T	C	25	Hetero	Yes
	8	59749448	A	C	25	Hetero	Yes
	11	56207814	G	A	52	Hetero	Yes
	4	7377400	T	G	55	Hetero	Yes
	4	7377409	G	A	55	Hetero	Yes
	4	7377496	C	T	55	Hetero	Yes
	4	7377527	T	C	55	Hetero	Yes
	4	7377539	G	A	55	Hetero	Yes
	4	7377549	C	T	55	Hetero	Yes
	4	7377581	G	C	55	Hetero	Yes
	4	7377664	A	G	55	Hetero	Yes
	4	7377704	C	T	55	Hetero	Yes
	4	7377788	T	C	55	Hetero	Yes
	4	7377808	A	T	55	Hetero	Yes
	4	7377496	C	T	79	Hetero	Yes
	4	7377527	T	C	79	Hetero	Yes
	4	7377539	G	A	79	Homo	Yes
	4	7377549	C	T	79	Hetero	Yes
	4	7377664	A	G	79	Hetero	Yes
	4	7377704	C	T	79	Hetero	Yes
	4	7377808	A	T	79	Hetero	Yes
	4	7377400	T	G	86	Homo	Yes
	4	7377409	G	A	86	Homo	Yes
	4	7377496	C	T	86	Homo	Yes
	4	7377539	G	A	86	Homo	Yes
	4	7377549	C	T	86	Homo	Yes
	4	7377581	G	C	86	Homo	Yes
	4	7377664	A	G	86	Homo	Yes
	4	7377788	T	C	86	Homo	Yes
	8	59749016	A	T	93	Hetero	Yes
	8	59749088	G	A	93	Hetero	Yes
	8	59749340	C	G	93	Hetero	Yes
	8	59749388	C	T	93	Hetero	Yes
	4	7377400	T	G	97	Hetero	Yes
	4	7377409	G	A	97	Hetero	Yes
	4	7377496	C	T	97	Hetero	Yes
	4	7377527	T	C	97	Hetero	Yes
	4	7377539	G	A	97	Hetero	Yes
	4	7377549	C	T	97	Hetero	Yes
	4	7377581	G	C	97	Hetero	Yes
	4	7377664	A	G	97	Hetero	Yes
	4	7377704	C	T	97	Hetero	Yes
	4	7377808	A	T	97	Hetero	Yes
	6	5309387	C	T	103	Hetero	Yes
	4	7377400	T	G	127	Hetero	Yes
	4	7377409	G	A	127	Hetero	Yes
	4	7377496	C	T	127	Hetero	Yes
	4	7377527	T	C	127	Hetero	Yes
	4	7377539	G	A	127	Hetero	Yes
	4	7377581	G	C	127	Hetero	Yes
	4	7377664	A	G	127	Hetero	Yes
	4	7377704	C	T	127	Hetero	Yes
	4	7377788	T	C	127	Hetero	Yes
	4	7377808	A	T	127	Hetero	Yes
	11	56207814	G	A	140	Hetero	Yes
	11	56207814	G	A	141	Homo	Yes
	11	56207814	G	A	142	Homo	Yes
	11	56207814	G	A	151	Hetero	Yes
	12	67106858	A	T	B1	Homo	Yes
